# Inducible expression of the restriction enzyme uncovered genome-wide distribution and dynamic behavior of histones H4K16ac and H2A.Z at DNA double-strand breaks in *Arabidopsis*

**DOI:** 10.1101/2023.03.09.531848

**Authors:** Kohei Kawaguchi, Mei Kazama, Takayuki Hata, Mitsuhiro Matsuo, Junichi Obokata, Soichirou Satoh

## Abstract

DNA double-strand breaks (DSBs) are among the most serious types of DNA damage and cause mutations and chromosomal rearrangements. In eukaryotes, DSBs are immediately repaired in coordination with chromatin remodeling for the deposition of DSB-related histone modifications and variants. To elucidate the details of DSB-dependent chromatin remodeling throughout the genome, artificial DSBs need to be reproducibly induced at various genomic loci. Recently, in mammals, a comprehensive method for elucidating chromatin remodeling at multiple DSB loci via chemically induced expression of a restriction enzyme was developed. However, this DSB induction system is not suitable for investigating chromatin remodeling during and after DSB repair, and such approach has not been performed in plants. Here, we established a transgenic *Arabidopsis* plant harboring a restriction enzyme gene *Sbf* I driven by a heat-inducible promoter. Using this transgenic plant, we performed chromatin immunoprecipitation followed by deep sequencing (ChIP-seq) of histones H4K16ac and H2A.Z and investigated dynamics of these histone marks around the endogenous 623 *Sbf* I recognition sites. We also precisely quantified DSB efficiency at all cleavage sites using the DNA resequencing data obtained by ChIP-seq procedures. From the results, *Sbf* I-induced DSBs were detected at 360 loci and induced the transient deposition of H4K16ac and H2A.Z around these regions. Interestingly, we also observed the co-localization of H4K16ac and H2A.Z at some DSB loci. Overall, DSB-dependent chromatin remodeling was found to be a highly conserved between plants and animals. These findings provide new insights into chromatin remodeling that occurs in response to DSBs in *Arabidopsis*.
