## Supplementary Table S1 for "Inducible expression of the restriction enzyme uncovered genome-wide distribution and dynamic behavior of histones H4K16ac and H2A.Z at DNA double-strand breaks in *Arabidopsis*"

### Sheet: Table S1
Supplementary Table S1. Information of the endogenous Sbf I recognition sites (Sbf I RS) in the A. thaliana genome
Chromosome	Start	End			Category	Number of Sbf I RS	The number of Sbf I RS on each chromosome (Chr1 / Chr2 / Chr3 / Chr4 / Chr5)	Proportion (%)
Chr1	73550	73557
Chr1	170258	170265			Gene (S)	259	61 / 36 / 54 / 45 / 63	41.2
Chr1	374575	374582			Gene (AS)	249	75 / 39 / 38 / 46 / 53	40
Chr1	651318	651325			TE (S)	25	10 / 0 / 4 / 6 / 5	4
Chr1	1066867	1066874			TE (AS)	19	4 / 5 / 6 / 1 / 3	3
Chr1	1087106	1087113			Intergenic	64	14 / 10 / 13 / 11 / 16	10.2
Chr1	1493239	1493246			Others	7	0 / 2 / 4 / 2 / 2	1.6
Chr1	1499778	1499785
Chr1	1846404	1846411
Chr1	1937183	1937190
Chr1	1980531	1980538
Chr1	2101164	2101171
Chr1	2198498	2198505
Chr1	2279250	2279257
Chr1	2503634	2503641
Chr1	2509973	2509980
Chr1	2578112	2578119
Chr1	2654026	2654033
Chr1	2883704	2883711
Chr1	2929698	2929705
Chr1	3097808	3097815
Chr1	3128401	3128408
Chr1	3289125	3289132
Chr1	3464029	3464036
Chr1	3551114	3551121
Chr1	4179602	4179609
Chr1	4404437	4404444
Chr1	4451476	4451483
Chr1	4740978	4740985
Chr1	4865143	4865150
Chr1	5120326	5120333
Chr1	5188915	5188922
Chr1	5416044	5416051
Chr1	5567667	5567674
Chr1	5588729	5588736
Chr1	5673255	5673262
Chr1	5693139	5693146
Chr1	6287062	6287069
Chr1	6412264	6412271
Chr1	6468313	6468320
Chr1	6892320	6892327
Chr1	6915378	6915385
Chr1	7022114	7022121
Chr1	7067378	7067385
Chr1	7233899	7233906
Chr1	7425150	7425157
Chr1	8090986	8090993
Chr1	8157948	8157955
Chr1	8328449	8328456
Chr1	8530469	8530476
Chr1	8627564	8627571
Chr1	9110929	9110936
Chr1	9115419	9115426
Chr1	9142249	9142256
Chr1	9195868	9195875
Chr1	9858971	9858978
Chr1	10481586	10481593
Chr1	10599184	10599191
Chr1	10750710	10750717
Chr1	10793141	10793148
Chr1	10987168	10987175
Chr1	11166823	11166830
Chr1	11166895	11166902
Chr1	11320309	11320316
Chr1	11403011	11403018
Chr1	11791999	11792006
Chr1	11869018	11869025
Chr1	12044110	12044117
Chr1	12086893	12086900
Chr1	12212884	12212891
Chr1	12413966	12413973
Chr1	12523527	12523534
Chr1	13012417	13012424
Chr1	13193774	13193781
Chr1	13222805	13222812
Chr1	13561269	13561276
Chr1	14132238	14132245
Chr1	15605545	15605552
Chr1	16012053	16012060
Chr1	16640405	16640412
Chr1	17025573	17025580
Chr1	17444690	17444697
Chr1	17523514	17523521
Chr1	17670819	17670826
Chr1	17772118	17772125
Chr1	17791081	17791088
Chr1	17888376	17888383
Chr1	17993677	17993684
Chr1	18115810	18115817
Chr1	18144122	18144129
Chr1	18209830	18209837
Chr1	18254878	18254885
Chr1	18660299	18660306
Chr1	18727093	18727100
Chr1	18733701	18733708
Chr1	19092275	19092282
Chr1	19413261	19413268
Chr1	19533168	19533175
Chr1	19543502	19543509
Chr1	19932331	19932338
Chr1	20288160	20288167
Chr1	20355026	20355033
Chr1	20379354	20379361
Chr1	20867165	20867172
Chr1	21166253	21166260
Chr1	21169674	21169681
Chr1	21177845	21177852
Chr1	21182436	21182443
Chr1	21213667	21213674
Chr1	21396444	21396451
Chr1	21516563	21516570
Chr1	22350505	22350512
Chr1	22355687	22355694
Chr1	22358936	22358943
Chr1	22362931	22362938
Chr1	22424385	22424392
Chr1	22731965	22731972
Chr1	22784553	22784560
Chr1	22966645	22966652
Chr1	22967008	22967015
Chr1	22967817	22967824
Chr1	23182734	23182741
Chr1	23523651	23523658
Chr1	23646136	23646143
Chr1	23701807	23701814
Chr1	23705093	23705100
Chr1	23709774	23709781
Chr1	23780845	23780852
Chr1	23937526	23937533
Chr1	24037005	24037012
Chr1	24164605	24164612
Chr1	24603964	24603971
Chr1	25281890	25281897
Chr1	25369721	25369728
Chr1	25372783	25372790
Chr1	25734840	25734847
Chr1	26072547	26072554
Chr1	26289480	26289487
Chr1	26344615	26344622
Chr1	27201818	27201825
Chr1	27214913	27214920
Chr1	27360417	27360424
Chr1	27520670	27520677
Chr1	27528820	27528827
Chr1	27612914	27612921
Chr1	27826393	27826400
Chr1	28088839	28088846
Chr1	28178206	28178213
Chr1	28180519	28180526
Chr1	28200385	28200392
Chr1	28247970	28247977
Chr1	28406235	28406242
Chr1	28709172	28709179
Chr1	29084597	29084604
Chr1	29109675	29109682
Chr1	29276010	29276017
Chr1	29615472	29615479
Chr1	29697667	29697674
Chr1	29868847	29868854
Chr1	29905321	29905328
Chr1	29930193	29930200
Chr1	29933250	29933257
Chr1	30039026	30039033
Chr2	142232	142239
Chr2	156792	156799
Chr2	432795	432802
Chr2	650550	650557
Chr2	670449	670456
Chr2	774330	774337
Chr2	974687	974694
Chr2	1018743	1018750
Chr2	1118655	1118662
Chr2	1335069	1335076
Chr2	1478173	1478180
Chr2	1994255	1994262
Chr2	2594777	2594784
Chr2	2724896	2724903
Chr2	3010726	3010733
Chr2	3268364	3268371
Chr2	3276932	3276939
Chr2	3457271	3457278
Chr2	5287412	5287419
Chr2	5548337	5548344
Chr2	5698288	5698295
Chr2	6273767	6273774
Chr2	6809280	6809287
Chr2	7059302	7059309
Chr2	7199475	7199482
Chr2	7232769	7232776
Chr2	7310969	7310976
Chr2	7345984	7345991
Chr2	7659286	7659293
Chr2	8161411	8161418
Chr2	8476591	8476598
Chr2	8486964	8486971
Chr2	8587795	8587802
Chr2	8662337	8662344
Chr2	8746595	8746602
Chr2	8861738	8861745
Chr2	8912912	8912919
Chr2	8937180	8937187
Chr2	8980573	8980580
Chr2	9305972	9305979
Chr2	9316811	9316818
Chr2	9462849	9462856
Chr2	9603782	9603789
Chr2	9833924	9833931
Chr2	10709900	10709907
Chr2	10715285	10715292
Chr2	10725388	10725395
Chr2	10760284	10760291
Chr2	11091782	11091789
Chr2	11181471	11181478
Chr2	11415476	11415483
Chr2	11476989	11476996
Chr2	11633750	11633757
Chr2	11741890	11741897
Chr2	11919202	11919209
Chr2	12115735	12115742
Chr2	12450533	12450540
Chr2	12656509	12656516
Chr2	12794902	12794909
Chr2	12911352	12911359
Chr2	13443447	13443454
Chr2	13569213	13569220
Chr2	13597324	13597331
Chr2	13753817	13753824
Chr2	13972945	13972952
Chr2	14107528	14107535
Chr2	14277906	14277913
Chr2	14312592	14312599
Chr2	14930930	14930937
Chr2	15079535	15079542
Chr2	15132879	15132886
Chr2	15312612	15312619
Chr2	15341442	15341449
Chr2	15421212	15421219
Chr2	15606851	15606858
Chr2	15607839	15607846
Chr2	15820287	15820294
Chr2	16110621	16110628
Chr2	16205500	16205507
Chr2	17036793	17036800
Chr2	17070334	17070341
Chr2	17529645	17529652
Chr2	17698833	17698840
Chr2	17860010	17860017
Chr2	18247828	18247835
Chr2	18985548	18985555
Chr2	19382122	19382129
Chr2	19500169	19500176
Chr2	19524884	19524891
Chr2	19611337	19611344
Chr2	19624473	19624480
Chr3	96681	96688
Chr3	340314	340321
Chr3	432739	432746
Chr3	675529	675536
Chr3	966201	966208
Chr3	1003545	1003552
Chr3	1323309	1323316
Chr3	1720576	1720583
Chr3	2070485	2070492
Chr3	2074892	2074899
Chr3	2121531	2121538
Chr3	2174564	2174571
Chr3	2371320	2371327
Chr3	2413290	2413297
Chr3	2474737	2474744
Chr3	2483594	2483601
Chr3	2537139	2537146
Chr3	2715516	2715523
Chr3	2838163	2838170
Chr3	2896017	2896024
Chr3	2902832	2902839
Chr3	3009708	3009715
Chr3	3139889	3139896
Chr3	3147125	3147132
Chr3	3183741	3183748
Chr3	3888098	3888105
Chr3	4193281	4193288
Chr3	4230109	4230116
Chr3	4301867	4301874
Chr3	4336289	4336296
Chr3	4381281	4381288
Chr3	4819877	4819884
Chr3	4894385	4894392
Chr3	4894825	4894832
Chr3	5053668	5053675
Chr3	5146242	5146249
Chr3	5398791	5398798
Chr3	5968034	5968041
Chr3	6106465	6106472
Chr3	6470866	6470873
Chr3	6500977	6500984
Chr3	6532195	6532202
Chr3	6691096	6691103
Chr3	6872278	6872285
Chr3	6972760	6972767
Chr3	6974818	6974825
Chr3	7017629	7017636
Chr3	7158544	7158551
Chr3	7548777	7548784
Chr3	7586621	7586628
Chr3	7588728	7588735
Chr3	7627581	7627588
Chr3	7954899	7954906
Chr3	8132571	8132578
Chr3	8643206	8643213
Chr3	8670700	8670707
Chr3	8739923	8739930
Chr3	8965359	8965366
Chr3	8999221	8999228
Chr3	9409046	9409053
Chr3	9693887	9693894
Chr3	9818888	9818895
Chr3	10057968	10057975
Chr3	10249011	10249018
Chr3	10579245	10579252
Chr3	11109151	11109158
Chr3	11124271	11124278
Chr3	11187488	11187495
Chr3	11269318	11269325
Chr3	11909890	11909897
Chr3	12578312	12578319
Chr3	14110889	14110896
Chr3	14586343	14586350
Chr3	14754131	14754138
Chr3	14962813	14962820
Chr3	15047480	15047487
Chr3	15669153	15669160
Chr3	15724545	15724552
Chr3	15799642	15799649
Chr3	16674032	16674039
Chr3	16760582	16760589
Chr3	16763550	16763557
Chr3	16787435	16787442
Chr3	16959114	16959121
Chr3	17293707	17293714
Chr3	17346686	17346693
Chr3	17585340	17585347
Chr3	17626718	17626725
Chr3	17671864	17671871
Chr3	17679658	17679665
Chr3	17825032	17825039
Chr3	18094966	18094973
Chr3	18489854	18489861
Chr3	18646392	18646399
Chr3	18791278	18791285
Chr3	18795862	18795869
Chr3	19122384	19122391
Chr3	19288651	19288658
Chr3	19341232	19341239
Chr3	19651085	19651092
Chr3	19682530	19682537
Chr3	19756405	19756412
Chr3	20325956	20325963
Chr3	20586324	20586331
Chr3	20715865	20715872
Chr3	20900681	20900688
Chr3	21489513	21489520
Chr3	21755690	21755697
Chr3	21999394	21999401
Chr3	22135990	22135997
Chr3	22397996	22398003
Chr3	22451669	22451676
Chr3	22514767	22514774
Chr3	22753646	22753653
Chr3	22940769	22940776
Chr3	23029291	23029298
Chr3	23176589	23176596
Chr3	23305986	23305993
Chr3	23339244	23339251
Chr4	239113	239120
Chr4	265122	265129
Chr4	431038	431045
Chr4	894190	894197
Chr4	1084191	1084198
Chr4	1172759	1172766
Chr4	1177159	1177166
Chr4	1320125	1320132
Chr4	1400307	1400314
Chr4	1575032	1575039
Chr4	2817418	2817425
Chr4	2822768	2822775
Chr4	2902403	2902410
Chr4	3683348	3683355
Chr4	3718497	3718504
Chr4	3914139	3914146
Chr4	3929124	3929131
Chr4	4296414	4296421
Chr4	5249530	5249537
Chr4	5266532	5266539
Chr4	5631071	5631078
Chr4	5818727	5818734
Chr4	6285144	6285151
Chr4	6813349	6813356
Chr4	6848711	6848718
Chr4	7742130	7742137
Chr4	7751835	7751842
Chr4	8183217	8183224
Chr4	8282635	8282642
Chr4	8317668	8317675
Chr4	8359277	8359284
Chr4	8951251	8951258
Chr4	9161913	9161920
Chr4	9269666	9269673
Chr4	9315540	9315547
Chr4	9532748	9532755
Chr4	9564684	9564691
Chr4	9576925	9576932
Chr4	9595875	9595882
Chr4	9666977	9666984
Chr4	9773793	9773800
Chr4	9900443	9900450
Chr4	10679845	10679852
Chr4	11163128	11163135
Chr4	11307076	11307083
Chr4	11331942	11331949
Chr4	11333207	11333214
Chr4	11457290	11457297
Chr4	11460708	11460715
Chr4	11554632	11554639
Chr4	11920198	11920205
Chr4	12142892	12142899
Chr4	12197133	12197140
Chr4	12431994	12432001
Chr4	12517491	12517498
Chr4	12665368	12665375
Chr4	12805897	12805904
Chr4	12806956	12806963
Chr4	12927474	12927481
Chr4	13228874	13228881
Chr4	13260599	13260606
Chr4	13357741	13357748
Chr4	13414084	13414091
Chr4	13557620	13557627
Chr4	13733257	13733264
Chr4	13827500	13827507
Chr4	14382249	14382256
Chr4	14414673	14414680
Chr4	14669889	14669896
Chr4	14996930	14996937
Chr4	15096833	15096840
Chr4	15134420	15134427
Chr4	15136314	15136321
Chr4	15174357	15174364
Chr4	15249890	15249897
Chr4	15412239	15412246
Chr4	15677023	15677030
Chr4	15709918	15709925
Chr4	15882369	15882376
Chr4	15902032	15902039
Chr4	15929763	15929770
Chr4	15929815	15929822
Chr4	15951806	15951813
Chr4	15979231	15979238
Chr4	16088212	16088219
Chr4	16117832	16117839
Chr4	16141149	16141156
Chr4	16188388	16188395
Chr4	16269559	16269566
Chr4	16274432	16274439
Chr4	16341925	16341932
Chr4	16475355	16475362
Chr4	16591969	16591976
Chr4	16617283	16617290
Chr4	16747691	16747698
Chr4	16829806	16829813
Chr4	16992485	16992492
Chr4	17038391	17038398
Chr4	17099401	17099408
Chr4	17199813	17199820
Chr4	17805487	17805494
Chr4	18028035	18028042
Chr4	18090603	18090610
Chr4	18102590	18102597
Chr4	18106260	18106267
Chr4	18162994	18163001
Chr4	18427424	18427431
Chr4	18501199	18501206
Chr4	18537118	18537125
Chr5	1645	1652
Chr5	60909	60916
Chr5	293192	293199
Chr5	863771	863778
Chr5	996246	996253
Chr5	1039092	1039099
Chr5	1137888	1137895
Chr5	1143498	1143505
Chr5	1157829	1157836
Chr5	1368774	1368781
Chr5	1848611	1848618
Chr5	2224084	2224091
Chr5	2415961	2415968
Chr5	2657823	2657830
Chr5	2668826	2668833
Chr5	2811603	2811610
Chr5	2901019	2901026
Chr5	3222048	3222055
Chr5	3256212	3256219
Chr5	3450714	3450721
Chr5	3649502	3649509
Chr5	3652619	3652626
Chr5	3712720	3712727
Chr5	3849269	3849276
Chr5	3899217	3899224
Chr5	3917180	3917187
Chr5	4336973	4336980
Chr5	4470401	4470408
Chr5	4488821	4488828
Chr5	4605104	4605111
Chr5	4840642	4840649
Chr5	4846091	4846098
Chr5	4882888	4882895
Chr5	5117517	5117524
Chr5	5424581	5424588
Chr5	5472725	5472732
Chr5	5688433	5688440
Chr5	5756626	5756633
Chr5	5907645	5907652
Chr5	6082284	6082291
Chr5	6197751	6197758
Chr5	6609356	6609363
Chr5	6625452	6625459
Chr5	6776727	6776734
Chr5	6867934	6867941
Chr5	7163684	7163691
Chr5	7197444	7197451
Chr5	7438189	7438196
Chr5	7583576	7583583
Chr5	7593513	7593520
Chr5	7630410	7630417
Chr5	8117276	8117283
Chr5	8150618	8150625
Chr5	8302824	8302831
Chr5	9037866	9037873
Chr5	9456210	9456217
Chr5	9684352	9684359
Chr5	10011628	10011635
Chr5	10323946	10323953
Chr5	10366858	10366865
Chr5	10802963	10802970
Chr5	11296859	11296866
Chr5	11317254	11317261
Chr5	12002285	12002292
Chr5	12190642	12190649
Chr5	13007521	13007528
Chr5	13187815	13187822
Chr5	13237028	13237035
Chr5	13491449	13491456
Chr5	13663183	13663190
Chr5	13737396	13737403
Chr5	14011150	14011157
Chr5	14058778	14058785
Chr5	14147516	14147523
Chr5	14950227	14950234
Chr5	15554700	15554707
Chr5	15555900	15555907
Chr5	15565101	15565108
Chr5	16449634	16449641
Chr5	16605114	16605121
Chr5	16615300	16615307
Chr5	16694784	16694791
Chr5	16762378	16762385
Chr5	16784252	16784259
Chr5	17657919	17657926
Chr5	17701478	17701485
Chr5	17745900	17745907
Chr5	17815719	17815726
Chr5	17873165	17873172
Chr5	17883415	17883422
Chr5	18009501	18009508
Chr5	18382711	18382718
Chr5	18492677	18492684
Chr5	18735100	18735107
Chr5	18756582	18756589
Chr5	19208080	19208087
Chr5	19553079	19553086
Chr5	19788007	19788014
Chr5	19841089	19841096
Chr5	19905610	19905617
Chr5	20025584	20025591
Chr5	20220751	20220758
Chr5	20231582	20231589
Chr5	20234879	20234886
Chr5	20241885	20241892
Chr5	20321553	20321560
Chr5	20389450	20389457
Chr5	20961520	20961527
Chr5	21057923	21057930
Chr5	21280234	21280241
Chr5	21338916	21338923
Chr5	21445598	21445605
Chr5	21766213	21766220
Chr5	21928080	21928087
Chr5	22273163	22273170
Chr5	22886333	22886340
Chr5	23078378	23078385
Chr5	23194969	23194976
Chr5	23266161	23266168
Chr5	23344149	23344156
Chr5	23423460	23423467
Chr5	23518237	23518244
Chr5	23561131	23561138
Chr5	23746388	23746395
Chr5	23926579	23926586
Chr5	24329649	24329656
Chr5	24361136	24361143
Chr5	24382936	24382943
Chr5	24582033	24582040
Chr5	25060478	25060485
Chr5	25332243	25332250
Chr5	25448882	25448889
Chr5	25634543	25634550
Chr5	25638977	25638984
Chr5	26406383	26406390
Chr5	26432560	26432567
Chr5	26450418	26450425
Chr5	26456699	26456706
Chr5	26539881	26539888
Chr5	26656174	26656181
Chr5	26784401	26784408
