## Supplementary Table S2 for "Inducible expression of the restriction enzyme uncovered genome-wide distribution and dynamic behavior of histones H4K16ac and H2A.Z at DNA double-strand breaks in *Arabidopsis*"

### Sheet: Table S2
Supplementary Table S2. DSB efficiency at 360 Sbf I RS in the Arabidopsis nuclear genome
Chrmosome	Start	End	Total coverages of 0h at 100 bp around Sbf I RS	Total coverages of 4h at 100 bp around Sbf I RS	Ratio (4h/0h)	DSB efficiency (%)
Chr4	6848711	6848718	835	492.8	0.59018	40.982
Chr5	4882888	4882895	687.4	415.6	0.604597	39.5403
Chr4	15709918	15709925	567.8	358.8	0.631913	36.8087
Chr1	16012053	16012060	748.1	479.6	0.641091	35.8909
Chr2	19624473	19624480	797.1	512.5	0.642956	35.7044
Chr1	21182436	21182443	633.2	407.6	0.643714	35.6286
Chr5	9456210	9456217	666	429	0.644144	35.5856
Chr4	18102590	18102597	619	403	0.65105	34.895
Chr3	8999221	8999228	798	521.8	0.653885	34.6115
Chr5	17883415	17883422	691	459	0.664255	33.5745
Chr3	3147125	3147132	779	518.5	0.665597	33.4403
Chr5	16605114	16605121	627.6	418.8	0.667304	33.2696
Chr5	9037866	9037873	738.4	495.2	0.670639	32.9361
Chr4	2822768	2822775	777.6	521.8	0.671039	32.8961
Chr4	11163128	11163135	831	561.8	0.676053	32.3947
Chr3	16763550	16763557	485	330	0.680412	31.9588
Chr4	16188388	16188395	596.6	408	0.683875	31.6125
Chr2	670449	670456	753.6	516	0.684713	31.5287
Chr1	7022114	7022121	763.6	526	0.688842	31.1158
Chr2	11919202	11919209	653.2	455.2	0.696877	30.3123
Chr3	11187488	11187495	650.8	454.2	0.69791	30.209
Chr3	9818888	9818895	644.4	450.4	0.698945	30.1055
Chr5	20220751	20220758	718.5	503.9	0.701322	29.8678
Chr3	6470866	6470873	776.8	547.4	0.704686	29.5314
Chr1	23646136	23646143	675.8	477	0.70583	29.417
Chr2	14312592	14312599	698.6	495	0.70856	29.144
Chr5	23194969	23194976	686.2	490.3	0.714515	28.5485
Chr1	25281890	25281897	432	309	0.715278	28.4722
Chr3	2371320	2371327	641	460	0.717629	28.2371
Chr3	22514767	22514774	590.7	431	0.729643	27.0357
Chr1	7425150	7425157	653	478	0.732006	26.7994
Chr1	8090986	8090993	704.4	517.6	0.73481	26.519
Chr2	8861738	8861745	727.4	536	0.736871	26.3129
Chr2	11741890	11741897	859	635	0.739232	26.0768
Chr5	4846091	4846098	603.5	446.2	0.739354	26.0646
Chr3	23176589	23176596	639	472.6	0.739593	26.0407
Chr5	1039092	1039099	629.4	465.6	0.739752	26.0248
Chr4	14996930	14996937	734	543	0.739782	26.0218
Chr1	12212884	12212891	571.6	423	0.740028	25.9972
Chr4	9576925	9576932	690	511.5	0.741304	25.8696
Chr5	8302824	8302831	625.4	463.8	0.741605	25.8395
Chr4	11554632	11554639	713.6	531.2	0.744395	25.5605
Chr1	17993677	17993684	606.8	452.2	0.745221	25.4779
Chr2	9603782	9603789	694.6	518	0.745753	25.4247
Chr2	5698288	5698295	683.4	511.6	0.74861	25.139
Chr5	16784252	16784259	597.2	447.4	0.749163	25.0837
Chr1	17444690	17444697	777	584	0.751609	24.8391
Chr2	13753817	13753824	584.5	442	0.756202	24.3798
Chr3	2483594	2483601	760.2	575	0.75638	24.362
Chr3	5398791	5398798	630.6	477.8	0.757691	24.2309
Chr4	18106260	18106267	587	446	0.759796	24.0204
Chr1	18209830	18209837	795	605	0.761006	23.8994
Chr1	21213667	21213674	734.7	559.5	0.761535	23.8465
Chr2	13443447	13443454	626.7	478.1	0.762885	23.7115
Chr4	15174357	15174364	571.1	437.3	0.765715	23.4285
Chr4	18090603	18090610	636.4	488.3	0.767285	23.2715
Chr1	28200385	28200392	675	519.5	0.76963	23.037
Chr1	29276010	29276017	748	578	0.772727	22.7273
Chr4	11920198	11920205	833.8	644.4	0.772847	22.7153
Chr4	15134420	15134427	698	540	0.773639	22.6361
Chr5	1157829	1157836	631.6	488.9	0.774066	22.5934
Chr1	25369721	25369728	626.6	486.5	0.776412	22.3588
Chr3	2896017	2896024	601.5	468.4	0.77872	22.128
Chr2	7310969	7310976	664.2	517.9	0.779735	22.0265
Chr3	20900681	20900688	798.1	622.4	0.779852	22.0148
Chr5	26784401	26784408	601.6	470.3	0.781749	21.8251
Chr2	15341442	15341449	716.4	560.8	0.782803	21.7197
Chr3	19122384	19122391	737	578	0.784261	21.5739
Chr4	13260599	13260606	706.6	555.9	0.786725	21.3275
Chr4	11457290	11457297	649	512	0.788906	21.1094
Chr1	29697667	29697674	756.8	597.1	0.78898	21.102
Chr1	2101164	2101171	681.4	538.4	0.790138	20.9862
Chr2	8912912	8912919	609.8	482.4	0.791079	20.8921
Chr1	20288160	20288167	675	534	0.791111	20.8889
Chr1	4865143	4865150	640.6	507	0.791446	20.8554
Chr1	13222805	13222812	680	539	0.792647	20.7353
Chr2	8476591	8476598	650.2	516.5	0.794371	20.5629
Chr5	23078378	23078385	744.8	592.8	0.795918	20.4082
Chr3	8643206	8643213	627.2	499.6	0.796556	20.3444
Chr4	6285144	6285151	676.8	540.4	0.798463	20.1537
Chr3	6974818	6974825	704.4	564.6	0.801533	19.8467
Chr1	4740978	4740985	798.4	640.2	0.801854	19.8146
Chr5	21766213	21766220	655.4	526.2	0.802868	19.7132
Chr1	19932331	19932338	247.6	199.1	0.80412	19.588
Chr5	10011628	10011635	517.4	416.6	0.80518	19.482
Chr3	7548777	7548784	616.9	497.4	0.80629	19.371
Chr5	25448882	25448889	684.8	553	0.807535	19.2465
Chr4	13357741	13357748	745.2	602.5	0.808508	19.1492
Chr2	6273767	6273774	662.4	535.9	0.809028	19.0972
Chr4	15951806	15951813	611.4	495	0.809617	19.0383
Chr3	17346686	17346693	686	555.8	0.810204	18.9796
Chr4	3929124	3929131	579.2	469.6	0.810773	18.9227
Chr1	5567667	5567674	615.5	499.5	0.811535	18.8465
Chr1	5120326	5120333	676.4	549	0.81165	18.835
Chr2	19500169	19500176	637.3	518.4	0.813432	18.6568
Chr3	22451669	22451676	767.6	625.2	0.814487	18.5513
Chr3	3888098	3888105	660.8	538.4	0.81477	18.523
Chr4	9161913	9161920	553.2	450.8	0.814895	18.5105
Chr5	2415961	2415968	563.3	459.2	0.815196	18.4804
Chr1	17670819	17670826	477.1	390.7	0.818906	18.1094
Chr1	26344615	26344622	626	513.5	0.820288	17.9712
Chr4	16088212	16088219	600	492.4	0.820667	17.9333
Chr3	20325956	20325963	539.8	443.2	0.821045	17.8955
Chr4	8183217	8183224	671.5	551.9	0.821891	17.8109
Chr4	9564684	9564691	566.2	465.4	0.821971	17.8029
Chr5	23746388	23746395	699.8	575.6	0.822521	17.7479
Chr1	7067378	7067385	560.6	462.4	0.824831	17.5169
Chr5	4336973	4336980	543.6	448.6	0.825239	17.4761
Chr4	11460708	11460715	663.2	548.2	0.826598	17.3402
Chr5	18492677	18492684	630.6	521.3	0.826673	17.3327
Chr1	3289125	3289132	694.5	575	0.827934	17.2066
Chr1	1066867	1066874	643.7	534.2	0.82989	17.011
Chr3	10249011	10249018	625.9	520.5	0.831602	16.8398
Chr1	21177845	21177852	520.5	433	0.831892	16.8108
Chr1	29930193	29930200	622.2	519	0.834137	16.5863
Chr2	7345984	7345991	743.6	620.4	0.83432	16.568
Chr1	20379354	20379361	513.8	428.8	0.834566	16.5434
Chr4	2817418	2817425	644.4	539.2	0.836747	16.3253
Chr1	22967008	22967015	669.6	560.4	0.836918	16.3082
Chr3	4230109	4230116	583	488.3	0.837564	16.2436
Chr1	10599184	10599191	596.4	499.8	0.838028	16.1972
Chr5	11296859	11296866	607.1	509	0.838412	16.1588
Chr1	4451476	4451483	553.6	464.8	0.839595	16.0405
Chr3	340314	340321	681.6	572.4	0.839789	16.0211
Chr1	28088839	28088846	617.4	519.6	0.841594	15.8406
Chr1	23709774	23709781	628.8	529.4	0.841921	15.8079
Chr4	5266532	5266539	505.8	426.2	0.842626	15.7374
Chr4	13414084	13414091	724.8	610.8	0.842715	15.7285
Chr1	23705093	23705100	646	544.6	0.843034	15.6966
Chr5	18735100	18735107	604	510	0.844371	15.5629
Chr4	16117832	16117839	740.8	625.6	0.844492	15.5508
Chr4	7751835	7751842	558.5	472	0.845121	15.4879
Chr1	170258	170265	708.6	599.4	0.845893	15.4107
Chr4	17038391	17038398	655.8	555.3	0.846752	15.3248
Chr3	5146242	5146249	637.8	540.4	0.847288	15.2712
Chr4	12805897	12805904	646.1	547.7	0.847702	15.2298
Chr3	21489513	21489520	645.6	547.7	0.848358	15.1642
Chr3	15724545	15724552	670	568.5	0.848507	15.1493
Chr5	16694784	16694791	528.8	449	0.849092	15.0908
Chr1	9110929	9110936	696.2	592.4	0.850905	14.9095
Chr4	13733257	13733264	656.2	558.5	0.851112	14.8888
Chr1	9858971	9858978	613.9	522.5	0.851116	14.8884
Chr3	3183741	3183748	668	568.7	0.851347	14.8653
Chr1	13012417	13012424	552	470.3	0.851993	14.8007
Chr1	2198498	2198505	684	583.8	0.853509	14.6491
Chr5	2811603	2811610	690.7	589.6	0.853627	14.6373
Chr5	5688433	5688440	715.7	612.8	0.856225	14.3775
Chr1	27201818	27201825	628.2	538.6	0.85737	14.263
Chr1	12413966	12413973	636.6	546	0.857681	14.2319
Chr5	6867934	6867941	687.4	591	0.859761	14.0239
Chr1	2578112	2578119	641.2	551.6	0.860262	13.9738
Chr1	2654026	2654033	797.6	686.2	0.860331	13.9669
Chr1	8530469	8530476	633.2	545.8	0.861971	13.8029
Chr2	13972945	13972952	560.5	483.5	0.862623	13.7377
Chr3	8965359	8965366	555.6	479.3	0.862671	13.7329
Chr4	9595875	9595882	602	519.5	0.862957	13.7043
Chr5	21280234	21280241	658	568.2	0.863526	13.6474
Chr1	26289480	26289487	819	708	0.864469	13.5531
Chr1	22358936	22358943	530.4	458.8	0.865008	13.4992
Chr2	12911352	12911359	627.4	543.2	0.865795	13.4205
Chr5	16449634	16449641	615.2	533	0.866385	13.3615
Chr4	5818727	5818734	706.7	612.7	0.866987	13.3013
Chr3	7158544	7158551	757	657	0.8679	13.21
Chr1	23937526	23937533	586.4	509.4	0.86869	13.131
Chr5	14950227	14950234	513.4	446	0.868718	13.1282
Chr3	11269318	11269325	552	479.8	0.869203	13.0797
Chr5	7630410	7630417	819	713	0.870574	12.9426
Chr3	10579245	10579252	532	463.5	0.871241	12.8759
Chr5	23423460	23423467	615	536	0.871545	12.8455
Chr5	20321553	20321560	666	580.7	0.871922	12.8078
Chr5	5472725	5472732	686	598.5	0.872449	12.7551
Chr5	20389450	20389457	583	509	0.87307	12.693
Chr5	11317254	11317261	534.2	466.6	0.873456	12.6544
Chr4	1172759	1172766	580.3	507.4	0.874375	12.5625
Chr2	5548337	5548344	607.7	531.6	0.874774	12.5226
Chr3	1323309	1323316	592.7	519.9	0.877172	12.2828
Chr3	9409046	9409053	647	568.4	0.878516	12.1484
Chr1	5673255	5673262	669	588.5	0.879671	12.0329
Chr5	12190642	12190649	493.4	434.2	0.880016	11.9984
Chr4	3914139	3914146	449.3	395.5	0.880258	11.9742
Chr3	7954899	7954906	633.7	557.9	0.880385	11.9615
Chr2	9316811	9316818	608.1	536	0.881434	11.8566
Chr5	3450714	3450721	708.8	624.8	0.88149	11.851
Chr1	29905321	29905328	645.6	569.1	0.881506	11.8494
Chr2	12794902	12794909	623	549.6	0.882183	11.7817
Chr5	19553079	19553086	660.2	582.7	0.882611	11.7389
Chr4	15929815	15929822	718	634	0.883008	11.6992
Chr5	20025584	20025591	579.8	512	0.883063	11.6937
Chr5	3649502	3649509	765	675.6	0.883137	11.6863
Chr5	3652619	3652626	531.8	470.5	0.884731	11.5269
Chr1	24037005	24037012	563	498.5	0.885435	11.4565
Chr5	23926579	23926586	663.6	588.2	0.886377	11.3623
Chr4	1177159	1177166	507.2	449.6	0.886435	11.3565
Chr5	3256212	3256219	607.8	539	0.886805	11.3195
Chr3	19341232	19341239	586.4	520.6	0.88779	11.221
Chr5	5424581	5424588	633.2	562.8	0.888819	11.1181
Chr4	894190	894197	771	686	0.889754	11.0246
Chr4	9532748	9532755	568	505.6	0.890141	10.9859
Chr5	25638977	25638984	615.8	548.7	0.891036	10.8964
Chr2	8587795	8587802	596	532	0.892617	10.7383
Chr5	26432560	26432567	689	616	0.894049	10.5951
Chr3	22940769	22940776	616.2	551.5	0.895002	10.4998
Chr5	22886333	22886340	625	559.7	0.89552	10.448
Chr5	10366858	10366865	397.2	355.8	0.89577	10.423
Chr5	17815719	17815726	670.4	600.8	0.896181	10.3819
Chr1	1087106	1087113	751.8	674	0.896515	10.3485
Chr4	431038	431045	672.8	604.2	0.898038	10.1962
Chr4	15136314	15136321	686	616.2	0.898251	10.1749
Chr4	8282635	8282642	517	464.5	0.898453	10.1547
Chr1	8157948	8157955	664.2	596.8	0.898525	10.1475
Chr4	15929763	15929770	686	616.4	0.898542	10.1458
Chr1	3464029	3464036	613.9	551.7	0.898681	10.1319
Chr5	26456699	26456706	700.3	629.7	0.899186	10.0814
Chr2	2724896	2724903	495.2	445.8	0.900242	9.97577
Chr4	18028035	18028042	550	495.5	0.900909	9.90909
Chr4	18427424	18427431	676.4	609.6	0.901242	9.87581
Chr1	13193774	13193781	659	594.4	0.901973	9.80273
Chr2	1018743	1018750	580.3	523.6	0.902292	9.77081
Chr1	18660299	18660306	756.7	683.9	0.903793	9.62072
Chr3	2121531	2121538	592.7	536.1	0.904505	9.54952
Chr3	2174564	2174571	557.8	504.6	0.904625	9.53747
Chr1	11403011	11403018	662.1	599.3	0.90515	9.48497
Chr5	22273163	22273170	633.8	574	0.905648	9.43515
Chr1	12044110	12044117	543	492	0.906077	9.39227
Chr4	9773793	9773800	521.9	473.5	0.907262	9.27381
Chr4	12142892	12142899	659.6	599	0.908126	9.18739
Chr5	4470401	4470408	564.2	512.7	0.90872	9.12797
Chr5	60909	60916	604.7	551	0.911196	8.88044
Chr4	15902032	15902039	655.8	597.6	0.911253	8.87466
Chr4	15979231	15979238	629.6	574	0.91169	8.831
Chr5	13737396	13737403	677.8	618	0.911773	8.82266
Chr1	12523527	12523534	636.7	580.9	0.912361	8.76394
Chr2	13569213	13569220	675.2	616.1	0.91247	8.75296
Chr2	156792	156799	593.6	541.8	0.912736	8.72642
Chr3	20715865	20715872	723	660.5	0.913555	8.64454
Chr5	16615300	16615307	511	467	0.913894	8.61057
Chr2	9833924	9833931	590.4	539.8	0.914295	8.57046
Chr4	7742130	7742137	611	559	0.914894	8.51064
Chr5	1368774	1368781	705.8	646.4	0.91584	8.41598
Chr1	6915378	6915385	655.8	600.8	0.916133	8.3867
Chr1	17791081	17791088	599.2	549.4	0.916889	8.31108
Chr3	1003545	1003552	602.5	552.5	0.917012	8.29876
Chr3	10057968	10057975	488	447.8	0.917623	8.2377
Chr4	14669889	14669896	540.3	496.1	0.918194	8.18064
Chr1	18144122	18144129	580.6	533.6	0.919049	8.09507
Chr5	19905610	19905617	649	597	0.919877	8.01233
Chr1	22966645	22966652	475.5	437.5	0.920084	7.99159
Chr3	7588728	7588735	682.4	628.2	0.920574	7.94256
Chr5	3917180	3917187	617	568	0.920583	7.94165
Chr5	4840642	4840649	586.8	540.4	0.920927	7.90729
Chr4	8951251	8951258	570.6	525.5	0.92096	7.90396
Chr2	17070334	17070341	665.2	613.6	0.922429	7.75707
Chr3	2070485	2070492	652.5	602	0.922605	7.73946
Chr2	15820287	15820294	580.7	535.8	0.92268	7.73205
Chr3	18489854	18489861	681.6	629.2	0.923122	7.68779
Chr2	11415476	11415483	520.6	481	0.923934	7.60661
Chr2	19611337	19611344	571	528.6	0.925744	7.42557
Chr2	1994255	1994262	505.5	468	0.925816	7.4184
Chr2	8746595	8746602	502	466	0.928287	7.17131
Chr2	1335069	1335076	501.5	465.6	0.928415	7.15852
Chr3	966201	966208	606	562.8	0.928713	7.12871
Chr4	16617283	16617290	651.2	604.9	0.9289	7.10995
Chr3	2413290	2413297	502	467	0.930279	6.97211
Chr5	7163684	7163691	572.6	533.2	0.931191	6.88089
Chr2	19524884	19524891	653.6	609.4	0.932375	6.76255
Chr1	5416044	5416051	617.2	575.6	0.932599	6.74012
Chr4	1320125	1320132	684	638.5	0.93348	6.65205
Chr5	7593513	7593520	571	534.3	0.935727	6.42732
Chr5	6082284	6082291	627.8	587.8	0.936285	6.37146
Chr3	2902832	2902839	671.2	629	0.937128	6.28725
Chr5	17657919	17657926	542.6	508.9	0.937892	6.21084
Chr3	2474737	2474744	630	591.3	0.938571	6.14286
Chr4	1400307	1400314	543.1	510	0.939054	6.09464
Chr1	11166895	11166902	602	565.5	0.939369	6.06312
Chr1	22967817	22967824	627.4	589.4	0.939433	6.05674
Chr3	19651085	19651092	557	523.5	0.939856	6.01436
Chr5	25060478	25060485	635.4	597.2	0.93988	6.01196
Chr1	8627564	8627571	701	659.2	0.940371	5.96291
Chr2	14107528	14107535	626.2	590.2	0.94251	5.74896
Chr2	17036793	17036800	697.5	658.2	0.943656	5.63441
Chr2	142232	142239	661.8	624.6	0.94379	5.62103
Chr3	22753646	22753653	502.6	474.6	0.94429	5.57103
Chr2	2594777	2594784	545.9	515.7	0.944679	5.53215
Chr2	5287412	5287419	557	526.8	0.945781	5.4219
Chr4	16141149	16141156	712.7	674.2	0.94598	5.40199
Chr3	7017629	7017636	504.9	477.7	0.946128	5.38721
Chr1	11320309	11320316	478.9	453.2	0.946335	5.36646
Chr4	10679845	10679852	679	643	0.946981	5.30191
Chr5	5756626	5756633	624	591.6	0.948077	5.19231
Chr5	10323946	10323953	489.6	464.2	0.948121	5.18791
Chr5	2901019	2901026	551.2	522.9	0.948657	5.13425
Chr2	18985548	18985555	633.6	601.8	0.949811	5.01894
Chr5	14011150	14011157	662	629	0.950151	4.98489
Chr2	16110621	16110628	673	640.4	0.95156	4.84398
Chr1	73550	73557	686	653	0.951895	4.8105
Chr1	23182734	23182741	626.6	596.6	0.952123	4.78774
Chr1	2509973	2509980	589.8	561.7	0.952357	4.76433
Chr1	15605545	15605552	609.5	580.5	0.95242	4.758
Chr5	18009501	18009508	532.3	507.2	0.952846	4.71539
Chr5	13187815	13187822	572	546	0.954545	4.54545
Chr5	21928080	21928087	518	495	0.955598	4.44015
Chr3	11109151	11109158	620.2	592.8	0.955821	4.41793
Chr3	14110889	14110896	555.2	531.2	0.956772	4.32277
Chr3	8132571	8132578	479.5	460	0.959333	4.06674
Chr1	21169674	21169681	595.4	571.2	0.959355	4.06449
Chr3	16959114	16959121	616	591.4	0.960065	3.99351
Chr2	14277906	14277913	640.4	615.2	0.96065	3.93504
Chr5	23344149	23344156	580.2	557.5	0.960876	3.91244
Chr1	26072547	26072554	547.1	525.8	0.961067	3.89326
Chr5	293192	293199	487.4	468.6	0.961428	3.8572
Chr1	27520670	27520677	620	597	0.962903	3.70968
Chr1	21516563	21516570	621.9	598.9	0.963017	3.69834
Chr5	9684352	9684359	665.2	640.6	0.963019	3.69814
Chr4	15677023	15677030	534.5	516.2	0.965762	3.42376
Chr2	6809280	6809287	534	516	0.966292	3.37079
Chr4	18162994	18163001	579.4	561	0.968243	3.1757
Chr3	14754131	14754138	589.7	571.3	0.968798	3.12023
Chr3	17671864	17671871	487.4	472.2	0.968814	3.11859
Chr3	2715516	2715523	595.6	577.2	0.969107	3.08932
Chr3	19288651	19288658	686.9	665.8	0.969282	3.07177
Chr3	8670700	8670707	657	637	0.969559	3.04414
Chr4	14414673	14414680	551.1	534.8	0.970423	2.95772
Chr4	1575032	1575039	565.2	548.6	0.97063	2.93701
Chr1	29084597	29084604	594.5	577.2	0.9709	2.91001
Chr3	6106465	6106472	560	544.5	0.972321	2.76786
Chr2	8486964	8486971	618.6	601.8	0.972842	2.71581
Chr1	5188915	5188922	573.5	558	0.972973	2.7027
Chr2	15421212	15421219	679.2	661.4	0.973793	2.62073
Chr1	3097808	3097815	614.8	599.6	0.975277	2.47235
Chr1	2929698	2929705	655.6	639.4	0.97529	2.47102
Chr3	17293707	17293714	534.5	521.3	0.975304	2.4696
Chr1	651318	651325	537.8	524.8	0.975827	2.41726
Chr1	3551114	3551121	413.8	404.2	0.9768	2.31996
Chr1	6287062	6287069	619.6	605.8	0.977728	2.22724
Chr5	23561131	23561138	730.9	715	0.978246	2.1754
Chr4	18501199	18501206	710.1	695.4	0.979299	2.07013
Chr5	26406383	26406390	672.1	658.5	0.979765	2.02351
Chr5	2668826	2668833	569.4	558.2	0.98033	1.96698
Chr5	15554700	15554707	648	636	0.981481	1.85185
Chr1	6468313	6468320	574.3	563.8	0.981717	1.82831
Chr4	5631071	5631078	432.9	426.6	0.985447	1.4553
Chr2	7659286	7659293	593	585.4	0.987184	1.28162
Chr2	432795	432802	594.5	587	0.987384	1.26156
Chr1	18733701	18733708	657.2	649.3	0.987979	1.20207
Chr2	650550	650557	675	667	0.988148	1.18519
Chr1	6412264	6412271	477.6	472	0.988275	1.17253
Chr2	3457271	3457278	3070.3	3038.1	0.989512	1.04876
Chr1	11166823	11166830	576.1	570.7	0.990627	0.937337
Chr5	15565101	15565108	449.6	446	0.991993	0.800712
Chr5	863771	863778	725.2	719.6	0.992278	0.772201
Chr1	29109675	29109682	516.5	513	0.993224	0.677638
Chr1	28180519	28180526	438.8	436.4	0.994531	0.546946
Chr4	8359277	8359284	619.4	616.2	0.994834	0.516629
Chr3	18646392	18646399	614.4	611.4	0.995117	0.488281
Chr1	1846404	1846411	509.2	506.8	0.995287	0.471328
Chr3	3009708	3009715	671	668.8	0.996721	0.327869
Chr4	16747691	16747698	632.6	630.7	0.996997	0.300348
Chr1	24164605	24164612	566	564.5	0.99735	0.265018
Chr4	3718497	3718504	545	544.2	0.998532	0.146789
Chr1	17523514	17523521	532.6	532.4	0.999624	0.0375516
