## Supplementary Table S3 for "Inducible expression of the restriction enzyme uncovered genome-wide distribution and dynamic behavior of histones H4K16ac and H2A.Z at DNA double-strand breaks in *Arabidopsis*"

### Sheet: Table S3
Supplementary Table S3. Information of 1,000 random positions in the Arabidopsis nuclear genome
Chromosome	Start	End
Chr1	115549	115550
Chr1	213301	213302
Chr1	304880	304881
Chr1	498801	498802
Chr1	758683	758684
Chr1	795443	795444
Chr1	898761	898762
Chr1	992313	992314
Chr1	1040433	1040434
Chr1	1223499	1223500
Chr1	1315733	1315734
Chr1	1365677	1365678
Chr1	1748178	1748179
Chr1	2372840	2372841
Chr1	2406021	2406022
Chr1	2483965	2483966
Chr1	2611374	2611375
Chr1	2643207	2643208
Chr1	2753550	2753551
Chr1	2771709	2771710
Chr1	2779331	2779332
Chr1	2917940	2917941
Chr1	3071313	3071314
Chr1	3501360	3501361
Chr1	3656853	3656854
Chr1	3679215	3679216
Chr1	4050813	4050814
Chr1	4230121	4230122
Chr1	4281875	4281876
Chr1	4304098	4304099
Chr1	4487476	4487477
Chr1	4524299	4524300
Chr1	4680230	4680231
Chr1	5000767	5000768
Chr1	5389618	5389619
Chr1	5522813	5522814
Chr1	5530042	5530043
Chr1	5607441	5607442
Chr1	5621635	5621636
Chr1	5954231	5954232
Chr1	6050889	6050890
Chr1	6484684	6484685
Chr1	6575635	6575636
Chr1	6614086	6614087
Chr1	6727236	6727237
Chr1	6741625	6741626
Chr1	6760137	6760138
Chr1	6765344	6765345
Chr1	6843204	6843205
Chr1	7009726	7009727
Chr1	7170732	7170733
Chr1	7204864	7204865
Chr1	7379688	7379689
Chr1	7512463	7512464
Chr1	7612808	7612809
Chr1	7614716	7614717
Chr1	8247451	8247452
Chr1	8375402	8375403
Chr1	8462180	8462181
Chr1	9270357	9270358
Chr1	9670191	9670192
Chr1	9717947	9717948
Chr1	9952176	9952177
Chr1	9984551	9984552
Chr1	10277020	10277021
Chr1	10384944	10384945
Chr1	10842345	10842346
Chr1	10999394	10999395
Chr1	10999546	10999547
Chr1	11006996	11006997
Chr1	11016985	11016986
Chr1	11309364	11309365
Chr1	11309646	11309647
Chr1	11375389	11375390
Chr1	11576805	11576806
Chr1	11761140	11761141
Chr1	11857175	11857176
Chr1	12440328	12440329
Chr1	12621473	12621474
Chr1	12650191	12650192
Chr1	12715079	12715080
Chr1	13160512	13160513
Chr1	13294443	13294444
Chr1	13307344	13307345
Chr1	13354879	13354880
Chr1	13424248	13424249
Chr1	13433984	13433985
Chr1	13605361	13605362
Chr1	13674793	13674794
Chr1	13862953	13862954
Chr1	14278217	14278218
Chr1	14363852	14363853
Chr1	14710985	14710986
Chr1	14782470	14782471
Chr1	15497649	15497650
Chr1	15542839	15542840
Chr1	15625149	15625150
Chr1	15817338	15817339
Chr1	15972499	15972500
Chr1	16052530	16052531
Chr1	16258611	16258612
Chr1	16324349	16324350
Chr1	16419045	16419046
Chr1	16875930	16875931
Chr1	16952065	16952066
Chr1	17191408	17191409
Chr1	17284108	17284109
Chr1	17807431	17807432
Chr1	17947882	17947883
Chr1	18179333	18179334
Chr1	18281384	18281385
Chr1	18339985	18339986
Chr1	18497108	18497109
Chr1	18640730	18640731
Chr1	18773774	18773775
Chr1	18918125	18918126
Chr1	18986431	18986432
Chr1	19119721	19119722
Chr1	19141325	19141326
Chr1	19251299	19251300
Chr1	19443227	19443228
Chr1	19490385	19490386
Chr1	19622468	19622469
Chr1	20000685	20000686
Chr1	20095176	20095177
Chr1	20241673	20241674
Chr1	20394534	20394535
Chr1	20552376	20552377
Chr1	20734895	20734896
Chr1	21003260	21003261
Chr1	21241820	21241821
Chr1	21296935	21296936
Chr1	21349399	21349400
Chr1	21659682	21659683
Chr1	21971590	21971591
Chr1	21990260	21990261
Chr1	22083539	22083540
Chr1	22210406	22210407
Chr1	22435496	22435497
Chr1	22572607	22572608
Chr1	22593654	22593655
Chr1	22702672	22702673
Chr1	22831714	22831715
Chr1	22909965	22909966
Chr1	22914756	22914757
Chr1	23064177	23064178
Chr1	23080672	23080673
Chr1	23160912	23160913
Chr1	23346904	23346905
Chr1	23430161	23430162
Chr1	23635550	23635551
Chr1	23882512	23882513
Chr1	23916282	23916283
Chr1	24148048	24148049
Chr1	24218500	24218501
Chr1	24271154	24271155
Chr1	24355951	24355952
Chr1	24422230	24422231
Chr1	24487547	24487548
Chr1	24636035	24636036
Chr1	24667523	24667524
Chr1	24735046	24735047
Chr1	24741761	24741762
Chr1	24879699	24879700
Chr1	25298137	25298138
Chr1	25330442	25330443
Chr1	25350654	25350655
Chr1	25454717	25454718
Chr1	25546606	25546607
Chr1	25596777	25596778
Chr1	25693198	25693199
Chr1	25722309	25722310
Chr1	25836087	25836088
Chr1	25947755	25947756
Chr1	26055243	26055244
Chr1	26539452	26539453
Chr1	26553037	26553038
Chr1	26575533	26575534
Chr1	26577675	26577676
Chr1	26633084	26633085
Chr1	26811050	26811051
Chr1	27236531	27236532
Chr1	27447885	27447886
Chr1	27454281	27454282
Chr1	27711901	27711902
Chr1	27779151	27779152
Chr1	27804305	27804306
Chr1	28159604	28159605
Chr1	28267807	28267808
Chr1	28309913	28309914
Chr1	28498744	28498745
Chr1	28636207	28636208
Chr1	28981963	28981964
Chr1	29226145	29226146
Chr1	29486584	29486585
Chr1	29489578	29489579
Chr1	29557775	29557776
Chr1	29855520	29855521
Chr1	29991922	29991923
Chr1	30410639	30410640
Chr2	45212	45213
Chr2	408535	408536
Chr2	560836	560837
Chr2	563658	563659
Chr2	580765	580766
Chr2	715581	715582
Chr2	817979	817980
Chr2	857280	857281
Chr2	1050822	1050823
Chr2	1358525	1358526
Chr2	1557440	1557441
Chr2	1608717	1608718
Chr2	1732702	1732703
Chr2	1782605	1782606
Chr2	2143412	2143413
Chr2	2201288	2201289
Chr2	2288075	2288076
Chr2	2307507	2307508
Chr2	2391860	2391861
Chr2	2399165	2399166
Chr2	2763386	2763387
Chr2	2779628	2779629
Chr2	2797687	2797688
Chr2	2848313	2848314
Chr2	2927441	2927442
Chr2	3067384	3067385
Chr2	3181408	3181409
Chr2	3224408	3224409
Chr2	3227037	3227038
Chr2	3236688	3236689
Chr2	3362852	3362853
Chr2	3406994	3406995
Chr2	3657290	3657291
Chr2	3740098	3740099
Chr2	3789792	3789793
Chr2	3825552	3825553
Chr2	3999883	3999884
Chr2	4003784	4003785
Chr2	4014810	4014811
Chr2	4360200	4360201
Chr2	4498230	4498231
Chr2	4574450	4574451
Chr2	4589775	4589776
Chr2	4796689	4796690
Chr2	4799726	4799727
Chr2	4969354	4969355
Chr2	4985481	4985482
Chr2	4988733	4988734
Chr2	5054811	5054812
Chr2	5099485	5099486
Chr2	5193879	5193880
Chr2	5399790	5399791
Chr2	5451647	5451648
Chr2	5508722	5508723
Chr2	5529856	5529857
Chr2	5756657	5756658
Chr2	5859366	5859367
Chr2	5885696	5885697
Chr2	5980307	5980308
Chr2	6006963	6006964
Chr2	6160586	6160587
Chr2	6173887	6173888
Chr2	6405735	6405736
Chr2	6470954	6470955
Chr2	6505587	6505588
Chr2	6644960	6644961
Chr2	6664175	6664176
Chr2	6778931	6778932
Chr2	6867161	6867162
Chr2	6905582	6905583
Chr2	6924329	6924330
Chr2	6956287	6956288
Chr2	6974822	6974823
Chr2	7141779	7141780
Chr2	7245720	7245721
Chr2	7300906	7300907
Chr2	7406045	7406046
Chr2	7542437	7542438
Chr2	7621307	7621308
Chr2	7891240	7891241
Chr2	7898715	7898716
Chr2	7926599	7926600
Chr2	7946192	7946193
Chr2	7978319	7978320
Chr2	8032814	8032815
Chr2	8232646	8232647
Chr2	8247630	8247631
Chr2	8389767	8389768
Chr2	8440324	8440325
Chr2	8634568	8634569
Chr2	8714750	8714751
Chr2	8729352	8729353
Chr2	8771137	8771138
Chr2	8771657	8771658
Chr2	9226546	9226547
Chr2	9232972	9232973
Chr2	9413851	9413852
Chr2	9414523	9414524
Chr2	9444363	9444364
Chr2	9496230	9496231
Chr2	9677368	9677369
Chr2	9961787	9961788
Chr2	10063069	10063070
Chr2	10075918	10075919
Chr2	10333911	10333912
Chr2	10404853	10404854
Chr2	10492486	10492487
Chr2	10508764	10508765
Chr2	10535065	10535066
Chr2	10579053	10579054
Chr2	10597535	10597536
Chr2	10678292	10678293
Chr2	10774180	10774181
Chr2	10775888	10775889
Chr2	10852191	10852192
Chr2	10854938	10854939
Chr2	10965421	10965422
Chr2	11352690	11352691
Chr2	11730149	11730150
Chr2	11796697	11796698
Chr2	11801268	11801269
Chr2	11822474	11822475
Chr2	11828433	11828434
Chr2	12037193	12037194
Chr2	12141182	12141183
Chr2	12236263	12236264
Chr2	12325622	12325623
Chr2	12427200	12427201
Chr2	12680115	12680116
Chr2	12692346	12692347
Chr2	12719977	12719978
Chr2	12736739	12736740
Chr2	12765197	12765198
Chr2	12820277	12820278
Chr2	13017119	13017120
Chr2	13096059	13096060
Chr2	13160854	13160855
Chr2	13171981	13171982
Chr2	13195722	13195723
Chr2	13374555	13374556
Chr2	13464943	13464944
Chr2	13505870	13505871
Chr2	13549750	13549751
Chr2	13633606	13633607
Chr2	13782884	13782885
Chr2	13827929	13827930
Chr2	14036145	14036146
Chr2	14081127	14081128
Chr2	14140070	14140071
Chr2	14186009	14186010
Chr2	14374189	14374190
Chr2	14410943	14410944
Chr2	14426496	14426497
Chr2	14499565	14499566
Chr2	14819101	14819102
Chr2	14991012	14991013
Chr2	15026123	15026124
Chr2	15296260	15296261
Chr2	15498748	15498749
Chr2	15700608	15700609
Chr2	15703096	15703097
Chr2	16016329	16016330
Chr2	16054990	16054991
Chr2	16055765	16055766
Chr2	16179239	16179240
Chr2	16216417	16216418
Chr2	16308416	16308417
Chr2	16450691	16450692
Chr2	16487296	16487297
Chr2	16535747	16535748
Chr2	16793157	16793158
Chr2	16823567	16823568
Chr2	17152993	17152994
Chr2	17195410	17195411
Chr2	17195537	17195538
Chr2	17265849	17265850
Chr2	17408734	17408735
Chr2	17442411	17442412
Chr2	17467228	17467229
Chr2	17887537	17887538
Chr2	18283723	18283724
Chr2	18368185	18368186
Chr2	18417366	18417367
Chr2	18500330	18500331
Chr2	18565185	18565186
Chr2	18691086	18691087
Chr2	18745211	18745212
Chr2	18919405	18919406
Chr2	19005791	19005792
Chr2	19010062	19010063
Chr3	78353	78354
Chr3	235247	235248
Chr3	306173	306174
Chr3	489264	489265
Chr3	655023	655024
Chr3	701704	701705
Chr3	711557	711558
Chr3	752229	752230
Chr3	843383	843384
Chr3	1016305	1016306
Chr3	1017444	1017445
Chr3	1183510	1183511
Chr3	1222189	1222190
Chr3	1550335	1550336
Chr3	1613797	1613798
Chr3	1674110	1674111
Chr3	1826758	1826759
Chr3	1891937	1891938
Chr3	2000265	2000266
Chr3	2037182	2037183
Chr3	2239970	2239971
Chr3	2281995	2281996
Chr3	2337857	2337858
Chr3	2507863	2507864
Chr3	2652777	2652778
Chr3	2695907	2695908
Chr3	2964214	2964215
Chr3	3087084	3087085
Chr3	3121079	3121080
Chr3	3240864	3240865
Chr3	3297640	3297641
Chr3	3513140	3513141
Chr3	3583414	3583415
Chr3	3695879	3695880
Chr3	3785350	3785351
Chr3	3851458	3851459
Chr3	4084978	4084979
Chr3	4462991	4462992
Chr3	4493362	4493363
Chr3	4506430	4506431
Chr3	4648585	4648586
Chr3	4679448	4679449
Chr3	4776758	4776759
Chr3	4927326	4927327
Chr3	5319033	5319034
Chr3	5413779	5413780
Chr3	5451339	5451340
Chr3	5520164	5520165
Chr3	5566416	5566417
Chr3	5701234	5701235
Chr3	5886956	5886957
Chr3	5909812	5909813
Chr3	6244506	6244507
Chr3	6277852	6277853
Chr3	6385043	6385044
Chr3	6657945	6657946
Chr3	6788658	6788659
Chr3	6788786	6788787
Chr3	6812221	6812222
Chr3	7055022	7055023
Chr3	7060141	7060142
Chr3	7394860	7394861
Chr3	7438930	7438931
Chr3	7481900	7481901
Chr3	7569918	7569919
Chr3	7718821	7718822
Chr3	7943708	7943709
Chr3	8184929	8184930
Chr3	8267530	8267531
Chr3	8267813	8267814
Chr3	8315394	8315395
Chr3	8348317	8348318
Chr3	8390460	8390461
Chr3	8470827	8470828
Chr3	8475366	8475367
Chr3	8519041	8519042
Chr3	8820914	8820915
Chr3	9093853	9093854
Chr3	9111664	9111665
Chr3	9123430	9123431
Chr3	9140784	9140785
Chr3	9173877	9173878
Chr3	9202775	9202776
Chr3	9537856	9537857
Chr3	9604213	9604214
Chr3	9618276	9618277
Chr3	9791517	9791518
Chr3	9860147	9860148
Chr3	10002590	10002591
Chr3	10004158	10004159
Chr3	10138140	10138141
Chr3	10275503	10275504
Chr3	10477243	10477244
Chr3	10619982	10619983
Chr3	10651615	10651616
Chr3	10757526	10757527
Chr3	10830058	10830059
Chr3	10942488	10942489
Chr3	10989718	10989719
Chr3	11153878	11153879
Chr3	11408848	11408849
Chr3	11471507	11471508
Chr3	11561192	11561193
Chr3	11670599	11670600
Chr3	11727943	11727944
Chr3	11864598	11864599
Chr3	12002642	12002643
Chr3	12061974	12061975
Chr3	12088340	12088341
Chr3	12188536	12188537
Chr3	12193980	12193981
Chr3	12206596	12206597
Chr3	12252260	12252261
Chr3	12295812	12295813
Chr3	12341867	12341868
Chr3	12559121	12559122
Chr3	12891311	12891312
Chr3	12915623	12915624
Chr3	13098853	13098854
Chr3	13107457	13107458
Chr3	13110132	13110133
Chr3	13147876	13147877
Chr3	13153931	13153932
Chr3	13174807	13174808
Chr3	13197067	13197068
Chr3	13234135	13234136
Chr3	13436323	13436324
Chr3	13462487	13462488
Chr3	13810250	13810251
Chr3	13894432	13894433
Chr3	13897700	13897701
Chr3	14129466	14129467
Chr3	14155370	14155371
Chr3	14343978	14343979
Chr3	14421471	14421472
Chr3	14482175	14482176
Chr3	14698651	14698652
Chr3	14822227	14822228
Chr3	14879599	14879600
Chr3	14901620	14901621
Chr3	15078654	15078655
Chr3	15252343	15252344
Chr3	15575584	15575585
Chr3	15655204	15655205
Chr3	15710942	15710943
Chr3	15965956	15965957
Chr3	16276379	16276380
Chr3	16306510	16306511
Chr3	16340479	16340480
Chr3	16579650	16579651
Chr3	16936574	16936575
Chr3	16986548	16986549
Chr3	17065687	17065688
Chr3	17172447	17172448
Chr3	17197825	17197826
Chr3	17263839	17263840
Chr3	17317803	17317804
Chr3	17488709	17488710
Chr3	17779609	17779610
Chr3	17794311	17794312
Chr3	17917569	17917570
Chr3	17964552	17964553
Chr3	18140050	18140051
Chr3	18407840	18407841
Chr3	18448174	18448175
Chr3	18929926	18929927
Chr3	19277884	19277885
Chr3	19304963	19304964
Chr3	19379865	19379866
Chr3	19389484	19389485
Chr3	19530619	19530620
Chr3	19557993	19557994
Chr3	19696464	19696465
Chr3	19848532	19848533
Chr3	20121326	20121327
Chr3	20255168	20255169
Chr3	20283705	20283706
Chr3	20538719	20538720
Chr3	20604904	20604905
Chr3	20607694	20607695
Chr3	20619328	20619329
Chr3	20661891	20661892
Chr3	20774093	20774094
Chr3	21074417	21074418
Chr3	21076745	21076746
Chr3	21141828	21141829
Chr3	21158071	21158072
Chr3	21161941	21161942
Chr3	21445114	21445115
Chr3	21588505	21588506
Chr3	21592233	21592234
Chr3	21671970	21671971
Chr3	21700096	21700097
Chr3	21738657	21738658
Chr3	21794102	21794103
Chr3	21802665	21802666
Chr3	22114215	22114216
Chr3	22174932	22174933
Chr3	22227951	22227952
Chr3	22296438	22296439
Chr3	22342718	22342719
Chr3	22421088	22421089
Chr3	22436576	22436577
Chr3	22631677	22631678
Chr3	22633673	22633674
Chr3	22957139	22957140
Chr3	22959909	22959910
Chr3	23106131	23106132
Chr3	23192296	23192297
Chr3	23257243	23257244
Chr3	23319690	23319691
Chr3	23396473	23396474
Chr3	23414773	23414774
Chr3	23416018	23416019
Chr4	94766	94767
Chr4	208124	208125
Chr4	408862	408863
Chr4	545251	545252
Chr4	588180	588181
Chr4	596996	596997
Chr4	658793	658794
Chr4	755441	755442
Chr4	758786	758787
Chr4	774558	774559
Chr4	942891	942892
Chr4	952901	952902
Chr4	991729	991730
Chr4	1006344	1006345
Chr4	1100720	1100721
Chr4	1149079	1149080
Chr4	1197117	1197118
Chr4	1295764	1295765
Chr4	1363751	1363752
Chr4	1607651	1607652
Chr4	1665037	1665038
Chr4	1666051	1666052
Chr4	1816233	1816234
Chr4	1977274	1977275
Chr4	2117674	2117675
Chr4	2206964	2206965
Chr4	2226172	2226173
Chr4	2266322	2266323
Chr4	2409654	2409655
Chr4	2458373	2458374
Chr4	2627856	2627857
Chr4	2663518	2663519
Chr4	2676650	2676651
Chr4	2753996	2753997
Chr4	3020534	3020535
Chr4	3024905	3024906
Chr4	3033516	3033517
Chr4	3300827	3300828
Chr4	3367277	3367278
Chr4	3388951	3388952
Chr4	3448055	3448056
Chr4	3503561	3503562
Chr4	3972956	3972957
Chr4	3983292	3983293
Chr4	4211279	4211280
Chr4	4275851	4275852
Chr4	4416860	4416861
Chr4	4544954	4544955
Chr4	4691018	4691019
Chr4	4717385	4717386
Chr4	4726476	4726477
Chr4	4755958	4755959
Chr4	4841672	4841673
Chr4	4865936	4865937
Chr4	5001133	5001134
Chr4	5087379	5087380
Chr4	5089310	5089311
Chr4	5232369	5232370
Chr4	5363168	5363169
Chr4	5429721	5429722
Chr4	5598840	5598841
Chr4	5658365	5658366
Chr4	5707225	5707226
Chr4	5774360	5774361
Chr4	5833148	5833149
Chr4	5857026	5857027
Chr4	5904888	5904889
Chr4	5910132	5910133
Chr4	5928712	5928713
Chr4	6050021	6050022
Chr4	6146703	6146704
Chr4	6163255	6163256
Chr4	6345602	6345603
Chr4	6418016	6418017
Chr4	6449309	6449310
Chr4	6605864	6605865
Chr4	6634932	6634933
Chr4	6704266	6704267
Chr4	6753506	6753507
Chr4	6834331	6834332
Chr4	6904727	6904728
Chr4	6958283	6958284
Chr4	7027803	7027804
Chr4	7091710	7091711
Chr4	7152537	7152538
Chr4	7294797	7294798
Chr4	7592916	7592917
Chr4	7866600	7866601
Chr4	8001825	8001826
Chr4	8006288	8006289
Chr4	8119439	8119440
Chr4	8265113	8265114
Chr4	8265667	8265668
Chr4	8470698	8470699
Chr4	8502387	8502388
Chr4	8559958	8559959
Chr4	8576965	8576966
Chr4	8583133	8583134
Chr4	8765218	8765219
Chr4	8826539	8826540
Chr4	8903743	8903744
Chr4	8936418	8936419
Chr4	9743499	9743500
Chr4	9748592	9748593
Chr4	9955669	9955670
Chr4	10041518	10041519
Chr4	10141138	10141139
Chr4	10190566	10190567
Chr4	10440796	10440797
Chr4	10596813	10596814
Chr4	10603339	10603340
Chr4	10755654	10755655
Chr4	10877157	10877158
Chr4	10900711	10900712
Chr4	11042707	11042708
Chr4	11178535	11178536
Chr4	11256761	11256762
Chr4	11399165	11399166
Chr4	11483743	11483744
Chr4	11592556	11592557
Chr4	11593887	11593888
Chr4	11699945	11699946
Chr4	11763523	11763524
Chr4	11951854	11951855
Chr4	12008737	12008738
Chr4	12337774	12337775
Chr4	12378642	12378643
Chr4	12539681	12539682
Chr4	12634345	12634346
Chr4	12875493	12875494
Chr4	13036581	13036582
Chr4	13182623	13182624
Chr4	13183375	13183376
Chr4	13346205	13346206
Chr4	13458488	13458489
Chr4	13491497	13491498
Chr4	13600860	13600861
Chr4	13626053	13626054
Chr4	13686585	13686586
Chr4	13781717	13781718
Chr4	13980603	13980604
Chr4	14003217	14003218
Chr4	14046282	14046283
Chr4	14051602	14051603
Chr4	14178316	14178317
Chr4	14250041	14250042
Chr4	14301217	14301218
Chr4	14342431	14342432
Chr4	14357586	14357587
Chr4	14365282	14365283
Chr4	14396276	14396277
Chr4	14427097	14427098
Chr4	14490773	14490774
Chr4	14529497	14529498
Chr4	14646517	14646518
Chr4	14655075	14655076
Chr4	14956771	14956772
Chr4	14967172	14967173
Chr4	15215886	15215887
Chr4	15518221	15518222
Chr4	15604895	15604896
Chr4	15615662	15615663
Chr4	15725901	15725902
Chr4	15847592	15847593
Chr4	16005366	16005367
Chr4	16169893	16169894
Chr4	16422036	16422037
Chr4	16444362	16444363
Chr4	17286609	17286610
Chr4	17428784	17428785
Chr4	17487549	17487550
Chr4	17524674	17524675
Chr4	17530821	17530822
Chr4	17562043	17562044
Chr4	17638048	17638049
Chr4	17704293	17704294
Chr4	17877927	17877928
Chr4	17922894	17922895
Chr4	17958405	17958406
Chr4	18046389	18046390
Chr4	18386476	18386477
Chr4	18462444	18462445
Chr5	90961	90962
Chr5	162330	162331
Chr5	401697	401698
Chr5	408291	408292
Chr5	431925	431926
Chr5	479801	479802
Chr5	480377	480378
Chr5	487920	487921
Chr5	647082	647083
Chr5	663205	663206
Chr5	684793	684794
Chr5	901862	901863
Chr5	916631	916632
Chr5	1051413	1051414
Chr5	1104831	1104832
Chr5	1265535	1265536
Chr5	1268815	1268816
Chr5	1294352	1294353
Chr5	1342313	1342314
Chr5	1599174	1599175
Chr5	1616532	1616533
Chr5	1712199	1712200
Chr5	1875578	1875579
Chr5	1889978	1889979
Chr5	2036711	2036712
Chr5	2361263	2361264
Chr5	2523554	2523555
Chr5	2559274	2559275
Chr5	2582728	2582729
Chr5	2913941	2913942
Chr5	2953490	2953491
Chr5	3075721	3075722
Chr5	3077545	3077546
Chr5	3173177	3173178
Chr5	3194598	3194599
Chr5	3566678	3566679
Chr5	4202600	4202601
Chr5	4453076	4453077
Chr5	4701467	4701468
Chr5	4933729	4933730
Chr5	4993169	4993170
Chr5	5087933	5087934
Chr5	5303682	5303683
Chr5	5459461	5459462
Chr5	5495501	5495502
Chr5	5508438	5508439
Chr5	5647393	5647394
Chr5	6096183	6096184
Chr5	6251895	6251896
Chr5	6460566	6460567
Chr5	6543963	6543964
Chr5	6892861	6892862
Chr5	6895325	6895326
Chr5	6942462	6942463
Chr5	6954258	6954259
Chr5	7024737	7024738
Chr5	7144196	7144197
Chr5	7463645	7463646
Chr5	7566291	7566292
Chr5	7977786	7977787
Chr5	8027022	8027023
Chr5	8064349	8064350
Chr5	8319053	8319054
Chr5	8384664	8384665
Chr5	8391024	8391025
Chr5	8537809	8537810
Chr5	8589107	8589108
Chr5	8961987	8961988
Chr5	9259345	9259346
Chr5	9275987	9275988
Chr5	9319170	9319171
Chr5	9444493	9444494
Chr5	9497271	9497272
Chr5	9788063	9788064
Chr5	9808086	9808087
Chr5	10022679	10022680
Chr5	10106948	10106949
Chr5	10138857	10138858
Chr5	10195964	10195965
Chr5	10221890	10221891
Chr5	10345685	10345686
Chr5	10701807	10701808
Chr5	10930986	10930987
Chr5	10952655	10952656
Chr5	10985449	10985450
Chr5	11004571	11004572
Chr5	11052416	11052417
Chr5	11089850	11089851
Chr5	11274835	11274836
Chr5	11434868	11434869
Chr5	11788195	11788196
Chr5	12034635	12034636
Chr5	12237876	12237877
Chr5	12381240	12381241
Chr5	12384770	12384771
Chr5	12518807	12518808
Chr5	12671838	12671839
Chr5	13052256	13052257
Chr5	13214452	13214453
Chr5	13389337	13389338
Chr5	13447287	13447288
Chr5	13515280	13515281
Chr5	13704408	13704409
Chr5	13799244	13799245
Chr5	13876949	13876950
Chr5	13894568	13894569
Chr5	13956804	13956805
Chr5	14037949	14037950
Chr5	14043107	14043108
Chr5	14119984	14119985
Chr5	14306103	14306104
Chr5	14310530	14310531
Chr5	14426155	14426156
Chr5	14532698	14532699
Chr5	14658000	14658001
Chr5	14791238	14791239
Chr5	14797550	14797551
Chr5	14841863	14841864
Chr5	14922647	14922648
Chr5	15035388	15035389
Chr5	15412547	15412548
Chr5	15431947	15431948
Chr5	15503518	15503519
Chr5	15889028	15889029
Chr5	16335506	16335507
Chr5	16436728	16436729
Chr5	16465570	16465571
Chr5	16528716	16528717
Chr5	16565677	16565678
Chr5	16886368	16886369
Chr5	17008426	17008427
Chr5	17132861	17132862
Chr5	17265690	17265691
Chr5	17591457	17591458
Chr5	17688157	17688158
Chr5	17792784	17792785
Chr5	17943007	17943008
Chr5	18020700	18020701
Chr5	18140210	18140211
Chr5	18212137	18212138
Chr5	18238674	18238675
Chr5	18245853	18245854
Chr5	18257692	18257693
Chr5	18356584	18356585
Chr5	18404970	18404971
Chr5	18637433	18637434
Chr5	18709098	18709099
Chr5	19028558	19028559
Chr5	19571679	19571680
Chr5	19732985	19732986
Chr5	19756884	19756885
Chr5	19773044	19773045
Chr5	20012991	20012992
Chr5	20355968	20355969
Chr5	20579848	20579849
Chr5	20709906	20709907
Chr5	20794691	20794692
Chr5	20998635	20998636
Chr5	21521277	21521278
Chr5	21536355	21536356
Chr5	21753772	21753773
Chr5	22020883	22020884
Chr5	22048269	22048270
Chr5	22139248	22139249
Chr5	22172944	22172945
Chr5	22314671	22314672
Chr5	22353781	22353782
Chr5	22372591	22372592
Chr5	22408153	22408154
Chr5	22413026	22413027
Chr5	22563280	22563281
Chr5	22574926	22574927
Chr5	22677397	22677398
Chr5	22712646	22712647
Chr5	22951346	22951347
Chr5	23003862	23003863
Chr5	23242637	23242638
Chr5	23379485	23379486
Chr5	23606887	23606888
Chr5	23680163	23680164
Chr5	23887728	23887729
Chr5	23976272	23976273
Chr5	24113708	24113709
Chr5	24114004	24114005
Chr5	24226016	24226017
Chr5	24347893	24347894
Chr5	24425391	24425392
Chr5	24609743	24609744
Chr5	24669746	24669747
Chr5	24682145	24682146
Chr5	24894124	24894125
Chr5	25028118	25028119
Chr5	25033133	25033134
Chr5	25033974	25033975
Chr5	25076016	25076017
Chr5	25094855	25094856
Chr5	25175926	25175927
Chr5	25261756	25261757
Chr5	25354818	25354819
Chr5	25358638	25358639
Chr5	25412544	25412545
Chr5	25460833	25460834
Chr5	25516919	25516920
Chr5	25704683	25704684
Chr5	25926043	25926044
Chr5	26039700	26039701
Chr5	26245046	26245047
Chr5	26488126	26488127
Chr5	26497320	26497321
Chr5	26626189	26626190
Chr5	26666428	26666429
Chr5	26697871	26697872
Chr5	26714500	26714501
Chr5	26725425	26725426
