## Supplementary Table S6 for "Inducible expression of the restriction enzyme uncovered genome-wide distribution and dynamic behavior of histones H4K16ac and H2A.Z at DNA double-strand breaks in *Arabidopsis*"

### Sheet: Table S6
Supplementary Table S6. Determination of DSB-dependent changes in H4K16ac and H2A.Z distributions
H4K16ac								H2A.Z
Chromosome	Start	End	Sbf I-7_Ratio (4h/0h)	WT_Ratio (4h/0h)	Category			Chromosome	Start	End	Sbf I-7_Ratio (4h/0h)	WT_Ratio (4h/0h)	Category
Chr4	11163128	11163135	2.52682	1.02314	Increased			Chr5	3917180	3917187	3.28283	0.867864	Increased
Chr5	12190642	12190649	2.07921	0.347385	Increased			Chr4	14996930	14996937	2.56869	0.703419	Increased
Chr2	2594777	2594784	1.92772	1.0298	Increased			Chr1	19932331	19932338	2.3973	0.743171	Increased
Chr3	16959114	16959121	1.90442	0.893364	Increased			Chr2	19611337	19611344	2.3259	0.650757	Increased
Chr5	23344149	23344156	1.86201	0.586866	Increased			Chr5	5472725	5472732	2.32165	0.89053	Increased
Chr2	8587795	8587802	1.85635	1.03447	Increased			Chr4	16188388	16188395	2.19201	0.951598	Increased
Chr3	14110889	14110896	1.815	0.944615	Increased			Chr4	3718497	3718504	2.05968	0.782216	Increased
Chr3	5398791	5398798	1.80776	0.863615	Increased			Chr5	10323946	10323953	2.05133	1.01778	Increased
Chr3	2070485	2070492	1.7499	0.978127	Increased			Chr3	9818888	9818895	2.03303	0.660044	Increased
Chr5	2668826	2668833	1.70743	0.561011	Increased			Chr2	19500169	19500176	2.03129	0.637017	Increased
Chr2	15341442	15341449	1.70691	0.852235	Increased			Chr1	73550	73557	1.97806	0.729698	Increased
Chr1	8530469	8530476	1.67525	0.938704	Increased			Chr5	14011150	14011157	1.9094	0.708951	Increased
Chr4	7751835	7751842	1.66261	0.824228	Increased			Chr2	11919202	11919209	1.86643	1.0424	Increased
Chr3	7588728	7588735	1.64898	0.611266	Increased			Chr5	13187815	13187822	1.86337	0.84354	Increased
Chr1	24164605	24164612	1.61843	0.785534	Increased			Chr4	15709918	15709925	1.84045	0.828363	Increased
Chr3	6470866	6470873	1.61546	0.873633	Increased			Chr2	15341442	15341449	1.84006	1.00896	Increased
Chr3	22451669	22451676	1.60448	0.959027	Increased			Chr3	3888098	3888105	1.83552	0.860041	Increased
Chr3	2896017	2896024	1.59278	0.899519	Increased			Chr4	18090603	18090610	1.83168	0.995532	Increased
Chr1	4740978	4740985	1.5823	0.993238	Increased			Chr4	18028035	18028042	1.82589	1.00953	Increased
Chr2	13753817	13753824	1.55522	0.485373	Increased			Chr2	9833924	9833931	1.77351	0.400296	Increased
Chr1	22966645	22966652	1.48875	1.0338	Increased			Chr1	11320309	11320316	1.76946	0.425929	Increased
Chr3	8999221	8999228	1.48639	1.04708	Increased			Chr4	2822768	2822775	1.74688	0.811002	Increased
Chr1	13012417	13012424	1.48561	0.522842	Increased			Chr2	8486964	8486971	1.7288	0.7001	Increased
Chr2	8486964	8486971	1.47834	0.67666	Increased			Chr5	11296859	11296866	1.69886	0.260985	Increased
Chr3	340314	340321	1.46086	0.644042	Increased			Chr1	7022114	7022121	1.67401	0.775402	Increased
Chr2	8912912	8912919	1.45115	0.921725	Increased			Chr4	1177159	1177166	1.67053	0.446675	Increased
Chr1	2101164	2101171	1.44712	0.987263	Increased			Chr2	13753817	13753824	1.66936	0.71565	Increased
Chr4	9161913	9161920	1.44641	0.988282	Increased			Chr3	15724545	15724552	1.6424	0.298643	Increased
Chr3	16763550	16763557	1.44409	0.890862	Increased			Chr4	6285144	6285151	1.63645	0.886198	Increased
Chr1	29697667	29697674	1.44016	1.03719	Increased			Chr1	24037005	24037012	1.63278	0.997179	Increased
Chr2	7659286	7659293	1.40312	0.758283	Increased			Chr1	2509973	2509980	1.62482	0.731744	Increased
Chr4	1575032	1575039	1.39292	0.910385	Increased			Chr1	1066867	1066874	1.58892	0.789062	Increased
Chr4	1177159	1177166	1.38792	0.638029	Increased			Chr1	22967817	22967824	1.58411	0.429635	Increased
Chr5	3450714	3450721	1.38779	0.710321	Increased			Chr4	13357741	13357748	1.57386	0.914162	Increased
Chr2	6809280	6809287	1.38723	0.482776	Increased			Chr5	3450714	3450721	1.57125	0.947877	Increased
Chr1	23709774	23709781	1.37828	0.554243	Increased			Chr3	20715865	20715872	1.55136	0.718863	Increased
Chr1	28200385	28200392	1.3661	0.826254	Increased			Chr2	5548337	5548344	1.54858	0.976678	Increased
Chr1	2578112	2578119	1.35404	0.745995	Increased			Chr4	9576925	9576932	1.54832	0.706246	Increased
Chr1	5567667	5567674	1.33101	1.04412	Increased			Chr5	7630410	7630417	1.54003	0.292497	Increased
Chr2	1335069	1335076	1.31717	0.750671	Increased			Chr4	10679845	10679852	1.52105	0.875792	Increased
Chr1	27201818	27201825	1.31304	0.845425	Increased			Chr3	16763550	16763557	1.5162	1.04793	Increased
Chr4	1320125	1320132	1.30987	0.907476	Increased			Chr3	7954899	7954906	1.50823	0.959808	Increased
Chr1	13193774	13193781	1.30177	0.563577	Increased			Chr1	27520670	27520677	1.50394	0.580875	Increased
Chr3	15724545	15724552	1.29688	0.794457	Increased			Chr3	17293707	17293714	1.49933	1.0059	Increased
Chr2	5287412	5287419	1.29343	0.948616	Increased			Chr1	26289480	26289487	1.47659	1.02714	Increased
Chr3	3009708	3009715	1.28569	0.560677	Increased			Chr1	18144122	18144129	1.46536	0.962711	Increased
Chr3	1003545	1003552	1.2841	0.691959	Increased			Chr1	5120326	5120333	1.46249	0.983716	Increased
Chr4	15951806	15951813	1.27775	0.99718	Increased			Chr5	23078378	23078385	1.46105	0.778424	Increased
Chr1	1846404	1846411	1.27611	0.567369	Increased			Chr5	13737396	13737403	1.45942	0.826123	Increased
Chr3	23176589	23176596	1.27321	0.831458	Increased			Chr4	9532748	9532755	1.43102	0.770125	Increased
Chr2	13972945	13972952	1.26646	0.963335	Increased			Chr4	15134420	15134427	1.42458	0.717326	Increased
Chr1	21213667	21213674	1.25506	0.779369	Increased			Chr1	12212884	12212891	1.41886	0.976774	Increased
Chr2	6273767	6273774	1.25344	0.979439	Increased			Chr2	8746595	8746602	1.40989	0.609212	Increased
Chr3	8132571	8132578	1.25074	0.757544	Increased			Chr1	20288160	20288167	1.40765	0.997448	Increased
Chr4	2822768	2822775	1.24818	0.965148	Increased			Chr1	21213667	21213674	1.40533	0.911455	Increased
Chr1	2654026	2654033	1.24106	1.01599	Increased			Chr3	966201	966208	1.39772	0.630607	Increased
Chr4	5818727	5818734	1.22555	0.816324	Increased			Chr5	17815719	17815726	1.39118	0.783346	Increased
Chr3	20900681	20900688	1.22523	0.865827	Increased			Chr5	9037866	9037873	1.39111	0.860213	Increased
Chr5	19905610	19905617	1.22443	0.853671	Increased			Chr5	16784252	16784259	1.38017	0.927601	Increased
Chr5	20220751	20220758	1.22017	0.452329	Increased			Chr1	6287062	6287069	1.37667	0.704674	Increased
Chr5	7630410	7630417	1.21837	0.572162	Increased			Chr4	1172759	1172766	1.37376	0.544827	Increased
Chr5	11317254	11317261	1.21529	0.802943	Increased			Chr4	7742130	7742137	1.37122	1.01391	Increased
Chr4	8359277	8359284	1.21155	0.309749	Increased			Chr5	25638977	25638984	1.36871	0.93556	Increased
Chr2	142232	142239	1.21041	0.863953	Increased			Chr1	5416044	5416051	1.36801	0.587444	Increased
Chr5	23078378	23078385	1.19657	0.739543	Increased			Chr1	3464029	3464036	1.35954	0.852529	Increased
Chr4	11920198	11920205	1.18816	0.991839	Increased			Chr5	11317254	11317261	1.3491	0.927339	Increased
Chr5	17815719	17815726	1.18769	0.504271	Increased			Chr1	5567667	5567674	1.34377	0.638732	Increased
Chr1	1087106	1087113	1.17142	0.903256	Increased			Chr1	17670819	17670826	1.33279	0.825712	Increased
Chr3	6974818	6974825	1.1698	0.888318	Increased			Chr4	11554632	11554639	1.32823	0.778761	Increased
Chr5	863771	863778	1.16378	0.656403	Increased			Chr5	20220751	20220758	1.31897	0.881315	Increased
Chr2	9316811	9316818	1.15879	0.684066	Increased			Chr4	11163128	11163135	1.31808	0.676625	Increased
Chr5	1157829	1157836	1.15716	0.746847	Increased			Chr3	4230109	4230116	1.3165	0.742121	Increased
Chr5	20389450	20389457	1.15674	1.00399	Increased			Chr1	9110929	9110936	1.30616	0.904277	Increased
Chr4	6285144	6285151	1.15646	0.560366	Increased			Chr4	15902032	15902039	1.30603	0.776776	Increased
Chr1	17791081	17791088	1.15119	0.660975	Increased			Chr5	4882888	4882895	1.30409	0.756506	Increased
Chr2	11415476	11415483	1.15065	0.709775	Increased			Chr2	12911352	12911359	1.29967	1.03499	Increased
Chr1	9858971	9858978	1.14532	0.963128	Increased			Chr3	340314	340321	1.29645	0.787593	Increased
Chr5	16449634	16449641	1.12605	0.399348	Increased			Chr5	21928080	21928087	1.29636	0.973581	Increased
Chr1	17523514	17523521	1.11947	1.02715	Increased			Chr1	8530469	8530476	1.29467	0.83194	Increased
Chr4	1172759	1172766	1.11402	0.898028	Increased			Chr3	19122384	19122391	1.29464	0.866807	Increased
Chr2	15820287	15820294	1.11135	0.586561	Increased			Chr5	26432560	26432567	1.29131	0.594849	Increased
Chr4	8282635	8282642	1.10818	0.631047	Increased			Chr2	11415476	11415483	1.28891	0.833816	Increased
Chr1	27520670	27520677	1.105	0.671652	Increased			Chr5	23561131	23561138	1.28087	0.749091	Increased
Chr1	18733701	18733708	1.10239	0.818173	Increased			Chr2	13443447	13443454	1.27676	0.564796	Increased
Chr3	5146242	5146249	1.08973	0.440789	Increased			Chr5	18492677	18492684	1.2713	0.879335	Increased
Chr4	17038391	17038398	1.08704	0.782628	Increased			Chr2	142232	142239	1.26883	0.748538	Increased
Chr4	3929124	3929131	1.08481	0.874994	Increased			Chr1	23705093	23705100	1.25344	0.829261	Increased
Chr4	16188388	16188395	1.08293	0.791973	Increased			Chr4	15951806	15951813	1.25085	0.843322	Increased
Chr5	3917180	3917187	1.08011	0.761709	Increased			Chr5	14950227	14950234	1.24699	1.04226	Increased
Chr4	7742130	7742137	1.07912	0.776663	Increased			Chr5	12190642	12190649	1.23902	0.643586	Increased
Chr2	16110621	16110628	1.07829	0.626859	Increased			Chr1	17523514	17523521	1.23461	0.916561	Increased
Chr1	23937526	23937533	1.07427	0.664674	Increased			Chr4	18427424	18427431	1.2346	0.919429	Increased
Chr5	26406383	26406390	1.07426	0.794611	Increased			Chr3	16959114	16959121	1.22609	0.596267	Increased
Chr4	15902032	15902039	1.07363	0.991957	Increased			Chr5	2668826	2668833	1.21923	0.854072	Increased
Chr1	26344615	26344622	1.06937	0.886247	Increased			Chr5	15554700	15554707	1.21727	0.810619	Increased
Chr5	26784401	26784408	1.06139	0.455313	Increased			Chr3	2121531	2121538	1.21727	0.804808	Increased
Chr2	12911352	12911359	1.06086	1.02422	Increased			Chr4	5818727	5818734	1.21675	1.01995	Increased
Chr4	3914139	3914146	1.06018	0.77927	Increased			Chr4	3929124	3929131	1.21048	0.822682	Increased
Chr4	11554632	11554639	1.05767	0.6851	Increased			Chr3	2902832	2902839	1.20064	0.796	Increased
Chr1	20379354	20379361	1.05652	0.779379	Increased			Chr2	9603782	9603789	1.20035	0.809772	Increased
Chr2	19524884	19524891	1.05465	0.907383	Increased			Chr4	3914139	3914146	1.19635	0.935083	Increased
Chr3	22514767	22514774	7.37979	10.5392	Unchanged			Chr1	2101164	2101171	1.18936	0.45343	Increased
Chr3	1323309	1323316	2.80618	1.58486	Unchanged			Chr4	14414673	14414680	1.18712	0.950469	Increased
Chr4	18090603	18090610	2.64387	1.21161	Unchanged			Chr5	26784401	26784408	1.18217	0.479741	Increased
Chr1	29109675	29109682	2.45567	2.12862	Unchanged			Chr3	11109151	11109158	1.17802	1.00213	Increased
Chr1	22967817	22967824	2.4525	1.88958	Unchanged			Chr4	8282635	8282642	1.17767	0.777231	Increased
Chr2	5548337	5548344	2.27976	1.06291	Unchanged			Chr5	20389450	20389457	1.17625	0.875947	Increased
Chr5	2901019	2901026	2.25662	1.24093	Unchanged			Chr2	1018743	1018750	1.17353	0.600266	Increased
Chr3	22753646	22753653	2.14729	1.50578	Unchanged			Chr3	2896017	2896024	1.17228	0.903325	Increased
Chr5	18735100	18735107	2.07173	1.52201	Unchanged			Chr1	2654026	2654033	1.16827	0.951073	Increased
Chr3	2715516	2715523	2.01797	1.9572	Unchanged			Chr1	26072547	26072554	1.16681	0.764398	Increased
Chr2	11741890	11741897	1.98185	2.00988	Unchanged			Chr2	8476591	8476598	1.16504	0.99562	Increased
Chr1	2929698	2929705	1.91627	1.52188	Unchanged			Chr1	12413966	12413973	1.1647	0.993796	Increased
Chr5	14950227	14950234	1.9096	1.42147	Unchanged			Chr1	13012417	13012424	1.16175	0.252014	Increased
Chr2	19624473	19624480	1.90047	2.07492	Unchanged			Chr2	14312592	14312599	1.15811	0.897946	Increased
Chr1	3551114	3551121	1.8785	2.39619	Unchanged			Chr4	9161913	9161920	1.15379	0.940245	Increased
Chr1	5120326	5120333	1.81718	1.67663	Unchanged			Chr5	6082284	6082291	1.14912	0.862778	Increased
Chr5	13737396	13737403	1.80881	1.63736	Unchanged			Chr3	14110889	14110896	1.14847	0.426928	Increased
Chr1	2198498	2198505	1.77679	1.0926	Unchanged			Chr5	16605114	16605121	1.13889	0.881993	Increased
Chr5	10011628	10011635	1.77679	1.2249	Unchanged			Chr1	7067378	7067385	1.13505	0.916454	Increased
Chr2	8861738	8861745	1.76899	1.38706	Unchanged			Chr2	5287412	5287419	1.13139	0.658324	Increased
Chr5	18009501	18009508	1.72549	1.09605	Unchanged			Chr5	10366858	10366865	1.12408	0.744627	Increased
Chr2	8746595	8746602	1.71786	1.71344	Unchanged			Chr2	1335069	1335076	1.11865	0.839909	Increased
Chr1	18144122	18144129	1.71506	3.9872	Unchanged			Chr1	20379354	20379361	1.11654	0.748315	Increased
Chr1	19932331	19932338	1.70862	1.30074	Unchanged			Chr4	14669889	14669896	1.11021	0.905621	Increased
Chr5	7593513	7593520	1.69929	1.54931	Unchanged			Chr2	432795	432802	1.10842	0.765272	Increased
Chr5	8302824	8302831	1.68634	1.07932	Unchanged			Chr4	16617283	16617290	1.09035	0.883339	Increased
Chr5	6867934	6867941	1.67414	1.5674	Unchanged			Chr3	8132571	8132578	1.07614	0.875058	Increased
Chr4	11457290	11457297	1.66044	1.47063	Unchanged			Chr4	8359277	8359284	1.07352	0.433288	Increased
Chr2	7345984	7345991	1.64819	1.13543	Unchanged			Chr1	4740978	4740985	1.06037	0.927229	Increased
Chr1	11403011	11403018	1.64786	1.52665	Unchanged			Chr4	11920198	11920205	1.05976	0.586895	Increased
Chr1	8090986	8090993	1.61268	2.00635	Unchanged			Chr3	7548777	7548784	1.05965	0.660703	Increased
Chr3	9818888	9818895	1.60395	1.22585	Unchanged			Chr5	19905610	19905617	1.05505	0.979806	Increased
Chr1	25281890	25281897	1.5586	1.06242	Unchanged			Chr1	29276010	29276017	1.0545	0.69161	Increased
Chr5	4846091	4846098	1.55654	1.2053	Unchanged			Chr1	3289125	3289132	1.05035	0.795108	Increased
Chr4	10679845	10679852	1.53662	1.40066	Unchanged			Chr3	22514767	22514774	76.712	33.3603	Unchanged
Chr4	15709918	15709925	1.53621	1.47903	Unchanged			Chr5	26456699	26456706	3.48053	1.51258	Unchanged
Chr3	11187488	11187495	1.51878	1.92372	Unchanged			Chr1	23646136	23646143	2.49859	1.43594	Unchanged
Chr1	6287062	6287069	1.50616	1.45621	Unchanged			Chr5	863771	863778	2.35498	1.08669	Unchanged
Chr2	13569213	13569220	1.50174	1.23507	Unchanged			Chr3	20900681	20900688	2.26435	1.69379	Unchanged
Chr1	17993677	17993684	1.49918	1.1471	Unchanged			Chr3	18489854	18489861	2.26112	1.66117	Unchanged
Chr3	2121531	2121538	1.495	1.41889	Unchanged			Chr2	16110621	16110628	2.23336	1.23328	Unchanged
Chr3	19122384	19122391	1.49073	1.20527	Unchanged			Chr3	3147125	3147132	2.20423	1.24802	Unchanged
Chr3	7548777	7548784	1.48172	1.47547	Unchanged			Chr3	20325956	20325963	2.15997	2.03457	Unchanged
Chr4	894190	894197	1.47182	1.25142	Unchanged			Chr4	15929763	15929770	2.11627	1.55352	Unchanged
Chr4	8183217	8183224	1.43958	1.17439	Unchanged			Chr1	8090986	8090993	2.10934	1.2799	Unchanged
Chr5	13187815	13187822	1.43104	1.20557	Unchanged			Chr1	3097808	3097815	2.07926	1.76613	Unchanged
Chr4	12805897	12805904	1.42477	1.94902	Unchanged			Chr1	21516563	21516570	2.06056	1.33278	Unchanged
Chr3	17671864	17671871	1.42075	1.26821	Unchanged			Chr3	11269318	11269325	2.0576	2.07891	Unchanged
Chr1	9110929	9110936	1.41948	1.15562	Unchanged			Chr3	6106465	6106472	2.041	1.81065	Unchanged
Chr3	8643206	8643213	1.41198	1.22357	Unchanged			Chr3	2715516	2715523	2.00411	2.1329	Unchanged
Chr4	14996930	14996937	1.39756	1.0806	Unchanged			Chr5	26406383	26406390	1.99715	1.56292	Unchanged
Chr5	6082284	6082291	1.39126	2.42072	Unchanged			Chr4	15929815	15929822	1.9721	1.3339	Unchanged
Chr5	21280234	21280241	1.35681	1.27513	Unchanged			Chr3	19651085	19651092	1.95484	1.29526	Unchanged
Chr1	28180519	28180526	1.35164	1.38341	Unchanged			Chr1	21177845	21177852	1.93024	1.34447	Unchanged
Chr1	2509973	2509980	1.33856	1.25753	Unchanged			Chr2	11741890	11741897	1.92048	1.16279	Unchanged
Chr5	5688433	5688440	1.31363	1.51836	Unchanged			Chr4	2817418	2817425	1.91458	1.61065	Unchanged
Chr1	1066867	1066874	1.3135	1.99834	Unchanged			Chr3	11187488	11187495	1.91423	1.82649	Unchanged
Chr5	25060478	25060485	1.3133	1.18216	Unchanged			Chr1	16012053	16012060	1.88188	2.26874	Unchanged
Chr4	14669889	14669896	1.29718	1.7402	Unchanged			Chr3	21489513	21489520	1.87867	1.23877	Unchanged
Chr5	2811603	2811610	1.2944	1.63887	Unchanged			Chr3	8643206	8643213	1.87086	3.06052	Unchanged
Chr1	7067378	7067385	1.29047	2.01828	Unchanged			Chr2	7345984	7345991	1.85627	1.66426	Unchanged
Chr4	5631071	5631078	1.28843	1.18955	Unchanged			Chr5	6867934	6867941	1.84626	1.22318	Unchanged
Chr3	18646392	18646399	1.28053	1.48028	Unchanged			Chr1	5188915	5188922	1.84144	1.35137	Unchanged
Chr4	15174357	15174364	1.27439	1.24328	Unchanged			Chr1	28200385	28200392	1.83667	1.79327	Unchanged
Chr1	22358936	22358943	1.26752	1.11458	Unchanged			Chr5	22886333	22886340	1.83649	1.57803	Unchanged
Chr1	29930193	29930200	1.26575	1.71603	Unchanged			Chr1	6915378	6915385	1.83278	2.3306	Unchanged
Chr4	13733257	13733264	1.25934	1.41413	Unchanged			Chr3	2413290	2413297	1.80628	1.40312	Unchanged
Chr4	9532748	9532755	1.25329	1.08803	Unchanged			Chr5	17657919	17657926	1.80289	1.55358	Unchanged
Chr5	20321553	20321560	1.2466	1.33485	Unchanged			Chr3	2371320	2371327	1.79738	1.42574	Unchanged
Chr1	4451476	4451483	1.23338	1.78589	Unchanged			Chr1	25281890	25281897	1.78534	1.40343	Unchanged
Chr5	4336973	4336980	1.22457	2.70382	Unchanged			Chr4	11457290	11457297	1.74826	1.22215	Unchanged
Chr4	3718497	3718504	1.22433	1.79069	Unchanged			Chr3	22940769	22940776	1.71953	1.11589	Unchanged
Chr4	9576925	9576932	1.22286	1.4171	Unchanged			Chr5	2811603	2811610	1.71005	1.50232	Unchanged
Chr3	8670700	8670707	1.2199	1.90607	Unchanged			Chr1	11403011	11403018	1.70569	1.33092	Unchanged
Chr2	1994255	1994262	1.21935	1.33377	Unchanged			Chr4	13260599	13260606	1.68696	1.99464	Unchanged
Chr4	14414673	14414680	1.21776	1.35809	Unchanged			Chr4	6848711	6848718	1.68311	1.33711	Unchanged
Chr5	10366858	10366865	1.21416	2.35004	Unchanged			Chr4	9564684	9564691	1.66968	1.48613	Unchanged
Chr5	18492677	18492684	1.21295	1.17317	Unchanged			Chr4	13414084	13414091	1.65293	1.39479	Unchanged
Chr3	10249011	10249018	1.18716	3.69628	Unchanged			Chr3	1323309	1323316	1.62864	2.62746	Unchanged
Chr5	23926579	23926586	1.15185	1.20019	Unchanged			Chr1	5673255	5673262	1.61761	1.32887	Unchanged
Chr5	15565101	15565108	1.15095	1.80388	Unchanged			Chr5	5688433	5688440	1.617	1.07871	Unchanged
Chr5	21928080	21928087	1.13027	1.32878	Unchanged			Chr4	9773793	9773800	1.61016	1.10848	Unchanged
Chr1	29905321	29905328	1.13022	1.07862	Unchanged			Chr5	1368774	1368781	1.56516	1.08506	Unchanged
Chr1	11320309	11320316	1.12776	1.57762	Unchanged			Chr4	12142892	12142899	1.56221	1.19656	Unchanged
Chr1	21177845	21177852	1.12767	1.45407	Unchanged			Chr3	2174564	2174571	1.5457	1.12514	Unchanged
Chr1	21182436	21182443	1.1273	1.23885	Unchanged			Chr5	9684352	9684359	1.54347	1.41544	Unchanged
Chr3	11269318	11269325	1.11256	1.17188	Unchanged			Chr4	18162994	18163001	1.5391	1.84954	Unchanged
Chr5	22886333	22886340	1.1105	1.67931	Unchanged			Chr2	17036793	17036800	1.5378	1.48517	Unchanged
Chr3	17346686	17346693	1.10769	1.06584	Unchanged			Chr1	29905321	29905328	1.47825	1.40891	Unchanged
Chr1	8157948	8157955	1.10602	1.66155	Unchanged			Chr4	12805897	12805904	1.4702	1.21809	Unchanged
Chr1	13222805	13222812	1.10485	1.77498	Unchanged			Chr5	23344149	23344156	1.46135	1.26266	Unchanged
Chr5	11296859	11296866	1.08781	1.3843	Unchanged			Chr3	22451669	22451676	1.45019	1.48576	Unchanged
Chr3	7017629	7017636	1.08261	1.10904	Unchanged			Chr4	16141149	16141156	1.43989	1.33638	Unchanged
Chr2	650550	650557	1.08079	1.43203	Unchanged			Chr1	25369721	25369728	1.43271	1.42968	Unchanged
Chr5	25638977	25638984	1.07857	2.48551	Unchanged			Chr5	1039092	1039099	1.42312	1.19991	Unchanged
Chr3	2413290	2413297	1.07295	1.33298	Unchanged			Chr1	6468313	6468320	1.42261	1.27136	Unchanged
Chr5	19553079	19553086	1.06878	1.46125	Unchanged			Chr2	14277906	14277913	1.4169	1.08718	Unchanged
Chr3	7954899	7954906	1.0674	1.5677	Unchanged			Chr1	29697667	29697674	1.41678	1.14796	Unchanged
Chr2	3457271	3457278	1.06559	1.0698	Unchanged			Chr1	27201818	27201825	1.41435	1.28819	Unchanged
Chr3	17293707	17293714	1.06539	2.05333	Unchanged			Chr2	19524884	19524891	1.40411	1.16204	Unchanged
Chr4	13260599	13260606	1.06539	1.55264	Unchanged			Chr3	3009708	3009715	1.40079	1.55721	Unchanged
Chr5	4470401	4470408	1.05888	1.15314	Unchanged			Chr3	7017629	7017636	1.38529	1.83048	Unchanged
Chr1	170258	170265	1.05416	1.24826	Unchanged			Chr3	22753646	22753653	1.36924	1.82207	Unchanged
Chr4	16088212	16088219	1.05344	1.40592	Unchanged			Chr2	18985548	18985555	1.36726	1.16339	Unchanged
Chr1	12044110	12044117	1.04659	1.67869	Unchanged			Chr5	15565101	15565108	1.35999	1.29295	Unchanged
Chr5	1368774	1368781	1.04625	1.27098	Unchanged			Chr4	13733257	13733264	1.35593	1.43002	Unchanged
Chr5	25448882	25448889	1.0457	1.12686	Unchanged			Chr4	1575032	1575039	1.34648	1.36129	Unchanged
Chr5	23746388	23746395	1.0448	0.838188	Unchanged			Chr1	21169674	21169681	1.3384	1.25024	Unchanged
Chr2	17070334	17070341	1.0418	1.35183	Unchanged			Chr2	15421212	15421219	1.33297	1.19482	Unchanged
Chr1	12413966	12413973	1.04121	0.693032	Unchanged			Chr1	13222805	13222812	1.33291	1.16471	Unchanged
Chr3	11109151	11109158	1.03675	0.917123	Unchanged			Chr1	12523527	12523534	1.31684	1.18863	Unchanged
Chr3	2902832	2902839	1.03667	0.989611	Unchanged			Chr5	5424581	5424588	1.31019	1.07872	Unchanged
Chr5	17657919	17657926	1.03512	1.95754	Unchanged			Chr5	8302824	8302831	1.30132	2.13327	Unchanged
Chr2	9833924	9833931	1.03123	0.649573	Unchanged			Chr5	18735100	18735107	1.30057	2.44727	Unchanged
Chr5	14011150	14011157	1.02914	0.868683	Unchanged			Chr2	2724896	2724903	1.29851	1.82012	Unchanged
Chr2	17036793	17036800	1.02384	0.858888	Unchanged			Chr5	21766213	21766220	1.28976	1.35969	Unchanged
Chr5	293192	293199	1.02319	1.10394	Unchanged			Chr1	9858971	9858978	1.28246	1.15356	Unchanged
Chr1	22967008	22967015	1.01824	2.16771	Unchanged			Chr5	17883415	17883422	1.268	1.16669	Unchanged
Chr2	8476591	8476598	1.01702	0.767445	Unchanged			Chr1	170258	170265	1.25617	1.20698	Unchanged
Chr4	6848711	6848718	1.01592	1.04913	Unchanged			Chr1	17791081	17791088	1.25253	1.2471	Unchanged
Chr5	26432560	26432567	1.01464	0.758904	Unchanged			Chr5	25448882	25448889	1.25121	1.33677	Unchanged
Chr5	9456210	9456217	1.01322	1.07235	Unchanged			Chr2	13569213	13569220	1.24727	1.1866	Unchanged
Chr5	20025584	20025591	1.01124	1.92894	Unchanged			Chr5	2901019	2901026	1.24431	1.1661	Unchanged
Chr5	1039092	1039099	1.01078	1.67153	Unchanged			Chr4	431038	431045	1.24345	1.35758	Unchanged
Chr1	12212884	12212891	1.00717	1.13814	Unchanged			Chr2	5698288	5698295	1.23026	1.14176	Unchanged
Chr5	3649502	3649509	0.998976	1.10407	Unchanged			Chr1	22967008	22967015	1.23003	1.75178	Unchanged
Chr4	15136314	15136321	0.99622	0.642544	Unchanged			Chr3	6974818	6974825	1.22857	1.41196	Unchanged
Chr5	5756626	5756633	0.989305	2.09502	Unchanged			Chr4	5266532	5266539	1.22712	1.53738	Unchanged
Chr5	23194969	23194976	0.976202	0.584453	Unchanged			Chr1	23182734	23182741	1.22432	1.47761	Unchanged
Chr1	23646136	23646143	0.975377	1.07175	Unchanged			Chr3	17671864	17671871	1.21709	1.24829	Unchanged
Chr5	5472725	5472732	0.973683	1.0957	Unchanged			Chr1	21182436	21182443	1.21685	1.18032	Unchanged
Chr4	18162994	18163001	0.963656	0.913184	Unchanged			Chr3	10057968	10057975	1.21	1.83765	Unchanged
Chr2	15421212	15421219	0.962753	0.877586	Unchanged			Chr5	23423460	23423467	1.19255	1.43359	Unchanged
Chr5	16784252	16784259	0.960326	1.06123	Unchanged			Chr4	18501199	18501206	1.18978	1.76286	Unchanged
Chr2	14107528	14107535	0.958079	0.806558	Unchanged			Chr5	25060478	25060485	1.18171	1.35045	Unchanged
Chr2	13443447	13443454	0.957313	0.932973	Unchanged			Chr3	7588728	7588735	1.18089	1.64101	Unchanged
Chr4	18102590	18102597	0.956757	1.00611	Unchanged			Chr2	7310969	7310976	1.17656	1.05454	Unchanged
Chr1	5673255	5673262	0.956581	1.28893	Unchanged			Chr5	4336973	4336980	1.1743	2.09826	Unchanged
Chr2	12794902	12794909	0.950518	1.01051	Unchanged			Chr5	16449634	16449641	1.17325	1.45776	Unchanged
Chr3	2371320	2371327	0.949827	0.913244	Unchanged			Chr2	9316811	9316818	1.16783	1.11942	Unchanged
Chr1	15605545	15605552	0.948277	0.660787	Unchanged			Chr4	11460708	11460715	1.14313	1.91632	Unchanged
Chr3	3183741	3183748	0.945875	0.706705	Unchanged			Chr2	12794902	12794909	1.11755	1.75838	Unchanged
Chr5	3652619	3652626	0.945865	0.398147	Unchanged			Chr5	19553079	19553086	1.11245	1.49769	Unchanged
Chr1	26289480	26289487	0.943959	0.931772	Unchanged			Chr1	22358936	22358943	1.11084	1.49058	Unchanged
Chr3	19288651	19288658	0.938357	0.591132	Unchanged			Chr5	16694784	16694791	1.10493	1.1616	Unchanged
Chr1	18660299	18660306	0.922418	0.757275	Unchanged			Chr4	1400307	1400314	1.08607	1.28011	Unchanged
Chr1	23705093	23705100	0.921322	0.71256	Unchanged			Chr5	20025584	20025591	1.08021	1.4422	Unchanged
Chr2	670449	670456	0.920593	0.901958	Unchanged			Chr4	894190	894197	1.07561	1.06894	Unchanged
Chr3	9409046	9409053	0.917963	0.939961	Unchanged			Chr1	11166895	11166902	1.07313	1.20071	Unchanged
Chr4	18427424	18427431	0.901651	0.586	Unchanged			Chr3	7158544	7158551	1.05794	1.0867	Unchanged
Chr1	21169674	21169681	0.896626	0.727127	Unchanged			Chr3	8670700	8670707	1.05319	1.13798	Unchanged
Chr1	12523527	12523534	0.890567	0.828473	Unchanged			Chr1	23937526	23937533	1.04997	0.729259	Unchanged
Chr3	2174564	2174571	0.890544	0.741415	Unchanged			Chr5	4846091	4846098	1.04994	1.04612	Unchanged
Chr5	4840642	4840649	0.889047	0.626759	Unchanged			Chr4	7751835	7751842	1.0489	0.913234	Unchanged
Chr3	20715865	20715872	0.875711	0.288155	Unchanged			Chr1	23709774	23709781	1.03835	0.581946	Unchanged
Chr5	23561131	23561138	0.855347	0.906886	Unchanged			Chr5	18009501	18009508	1.03295	1.10788	Unchanged
Chr4	18028035	18028042	0.850046	0.562864	Unchanged			Chr5	1157829	1157836	1.03185	0.771953	Unchanged
Chr3	21489513	21489520	0.830945	0.748262	Unchanged			Chr2	2594777	2594784	1.03158	0.478279	Unchanged
Chr4	13357741	13357748	0.829133	0.771962	Unchanged			Chr4	16747691	16747698	1.0247	0.885585	Unchanged
Chr5	17883415	17883422	0.828085	0.919746	Unchanged			Chr5	16615300	16615307	1.02258	0.569778	Unchanged
Chr5	2415961	2415968	0.827412	0.724936	Unchanged			Chr1	15605545	15605552	1.02152	0.611838	Unchanged
Chr5	9037866	9037873	0.825068	0.752485	Unchanged			Chr5	7593513	7593520	1.02103	2.07402	Unchanged
Chr1	5188915	5188922	0.8215	0.543832	Unchanged			Chr5	22273163	22273170	1.02035	1.12452	Unchanged
Chr5	3256212	3256219	0.820028	0.412947	Unchanged			Chr1	29109675	29109682	1.01932	0.813127	Unchanged
Chr2	9603782	9603789	0.816479	0.570242	Unchanged			Chr1	11166823	11166830	1.01926	1.18585	Unchanged
Chr1	28088839	28088846	0.809838	0.630493	Unchanged			Chr1	2578112	2578119	1.01914	0.713901	Unchanged
Chr5	9684352	9684359	0.796899	0.820084	Unchanged			Chr2	15820287	15820294	1.01818	0.592023	Unchanged
Chr5	16615300	16615307	0.790056	0.709907	Unchanged			Chr5	3649502	3649509	1.01315	0.806138	Unchanged
Chr1	6412264	6412271	0.789378	0.796653	Unchanged			Chr5	23926579	23926586	1.01097	1.12877	Unchanged
Chr4	15979231	15979238	0.780568	0.615893	Unchanged			Chr5	60909	60916	1.0082	1.34335	Unchanged
Chr5	23423460	23423467	0.774082	0.916769	Unchanged			Chr1	18733701	18733708	1.00751	0.561643	Unchanged
Chr1	10599184	10599191	0.768251	0.907455	Unchanged			Chr5	23194969	23194976	1.00229	1.38062	Unchanged
Chr2	19500169	19500176	0.764483	0.840994	Unchanged			Chr5	4470401	4470408	0.998683	0.917478	Unchanged
Chr5	5424581	5424588	0.761707	0.841304	Unchanged			Chr3	2474737	2474744	0.993867	0.778369	Unchanged
Chr1	7022114	7022121	0.750561	0.547987	Unchanged			Chr2	19624473	19624480	0.990624	1.26334	Unchanged
Chr5	21766213	21766220	0.737377	0.819236	Unchanged			Chr1	18209830	18209837	0.98524	0.886132	Unchanged
Chr4	9564684	9564691	0.73066	0.771129	Unchanged			Chr2	6273767	6273774	0.980797	0.710834	Unchanged
Chr3	10579245	10579252	0.727993	0.795757	Unchanged			Chr3	6470866	6470873	0.980569	0.760486	Unchanged
Chr3	19651085	19651092	0.724328	0.650678	Unchanged			Chr4	15979231	15979238	0.976875	0.863718	Unchanged
Chr4	18501199	18501206	0.723734	0.909063	Unchanged			Chr1	4865143	4865150	0.974655	1.05867	Unchanged
Chr3	7158544	7158551	0.722433	0.569913	Unchanged			Chr5	10011628	10011635	0.972424	1.45778	Unchanged
Chr1	24037005	24037012	0.714478	0.907683	Unchanged			Chr2	17070334	17070341	0.970991	1.00225	Unchanged
Chr2	1018743	1018750	0.707843	0.392108	Unchanged			Chr3	2070485	2070492	0.968428	0.771188	Unchanged
Chr1	17670819	17670826	0.705489	0.632662	Unchanged			Chr5	3652619	3652626	0.968182	0.615699	Unchanged
Chr1	16012053	16012060	0.69908	0.841489	Unchanged			Chr5	4840642	4840649	0.967466	0.840147	Unchanged
Chr5	15554700	15554707	0.697017	0.682648	Unchanged			Chr5	2415961	2415968	0.964332	0.742367	Unchanged
Chr1	17444690	17444697	0.676226	0.642509	Unchanged			Chr1	2198498	2198505	0.960748	0.947847	Unchanged
Chr4	16617283	16617290	0.656751	0.478414	Unchanged			Chr3	5398791	5398798	0.958886	0.704933	Unchanged
Chr2	18985548	18985555	0.643999	0.809484	Unchanged			Chr4	5631071	5631078	0.958395	0.827578	Unchanged
Chr3	18489854	18489861	0.639673	0.840606	Unchanged			Chr1	6412264	6412271	0.95715	1.40617	Unchanged
Chr4	16117832	16117839	0.624398	0.866131	Unchanged			Chr3	17346686	17346693	0.955001	0.689088	Unchanged
Chr3	22940769	22940776	0.60929	0.627935	Unchanged			Chr1	29930193	29930200	0.954018	0.854547	Unchanged
Chr2	14277906	14277913	0.553824	0.781254	Unchanged			Chr1	13193774	13193781	0.953411	0.564919	Unchanged
Chr3	4230109	4230116	0.54918	0.589801	Unchanged			Chr5	21280234	21280241	0.951667	0.84211	Unchanged
Chr5	26456699	26456706	0.544122	0.718455	Unchanged			Chr5	5756626	5756633	0.951258	1.60061	Unchanged
Chr2	19611337	19611344	0.472011	0.773415	Unchanged			Chr3	19288651	19288658	0.95107	0.920596	Unchanged
Chr5	16694784	16694791	0.467815	0.858757	Unchanged			Chr1	22966645	22966652	0.949698	0.937813	Unchanged
Chr1	651318	651325	0.439303	0.759397	Unchanged			Chr2	14107528	14107535	0.94673	0.661634	Unchanged
Chr3	6106465	6106472	0.436438	0.539114	Unchanged			Chr1	28088839	28088846	0.931828	0.837537	Unchanged
Chr1	3464029	3464036	0.942111	1.16085	Decreased			Chr3	3183741	3183748	0.925088	0.75779	Unchanged
Chr3	3888098	3888105	0.936582	1.18544	Decreased			Chr3	23176589	23176596	0.918287	0.725297	Unchanged
Chr1	20288160	20288167	0.933768	1.04602	Decreased			Chr1	18660299	18660306	0.905622	0.909158	Unchanged
Chr3	3147125	3147132	0.932516	1.48402	Decreased			Chr2	13972945	13972952	0.879655	0.87248	Unchanged
Chr1	18209830	18209837	0.932459	1.02487	Decreased			Chr5	3256212	3256219	0.877675	0.654022	Unchanged
Chr1	6468313	6468320	0.927058	1.34274	Decreased			Chr4	8951251	8951258	0.869092	0.655244	Unchanged
Chr4	16141149	16141156	0.922935	1.13029	Decreased			Chr2	650550	650557	0.867988	0.898851	Unchanged
Chr4	18106260	18106267	0.918764	1.19819	Decreased			Chr2	7659286	7659293	0.865705	0.665942	Unchanged
Chr5	16605114	16605121	0.914176	1.28272	Decreased			Chr3	9409046	9409053	0.851213	0.877583	Unchanged
Chr1	6915378	6915385	0.914076	1.10329	Decreased			Chr1	26344615	26344622	0.848083	0.914718	Unchanged
Chr1	29084597	29084604	0.911563	1.04511	Decreased			Chr1	10599184	10599191	0.841589	0.628809	Unchanged
Chr1	3289125	3289132	0.904025	1.43907	Decreased			Chr4	8183217	8183224	0.831849	0.657587	Unchanged
Chr2	432795	432802	0.901056	1.25184	Decreased			Chr4	15677023	15677030	0.831704	0.825864	Unchanged
Chr3	2483594	2483601	0.900305	1.09248	Decreased			Chr4	16088212	16088219	0.82525	0.510948	Unchanged
Chr4	15134420	15134427	0.897927	1.15315	Decreased			Chr2	8861738	8861745	0.808971	0.628144	Unchanged
Chr1	4865143	4865150	0.895492	1.44634	Decreased			Chr1	17444690	17444697	0.806339	0.747021	Unchanged
Chr4	1400307	1400314	0.893985	1.22744	Decreased			Chr4	15136314	15136321	0.799151	0.625961	Unchanged
Chr5	10323946	10323953	0.876746	1.3054	Decreased			Chr3	8999221	8999228	0.795101	0.937125	Unchanged
Chr4	11460708	11460715	0.87033	1.56865	Decreased			Chr4	15174357	15174364	0.784985	0.605535	Unchanged
Chr4	2817418	2817425	0.867243	1.05561	Decreased			Chr3	5146242	5146249	0.771938	0.610302	Unchanged
Chr5	4882888	4882895	0.860442	1.10282	Decreased			Chr4	1320125	1320132	0.771912	0.644134	Unchanged
Chr2	14312592	14312599	0.855691	0.989557	Decreased			Chr1	28180519	28180526	0.771897	0.851588	Unchanged
Chr4	9595875	9595882	0.855317	1.08278	Decreased			Chr3	19341232	19341239	0.760286	0.789722	Unchanged
Chr3	966201	966208	0.852713	1.24746	Decreased			Chr4	18102590	18102597	0.741962	0.713987	Unchanged
Chr4	16747691	16747698	0.848397	0.994803	Decreased			Chr1	1846404	1846411	0.718577	0.565984	Unchanged
Chr1	8627564	8627571	0.83748	1.58182	Decreased			Chr3	2483594	2483601	0.713221	0.694371	Unchanged
Chr2	11919202	11919209	0.830278	1.15006	Decreased			Chr2	6809280	6809287	0.701388	0.66463	Unchanged
Chr2	156792	156799	0.828614	1.09335	Decreased			Chr3	1003545	1003552	0.697702	0.727961	Unchanged
Chr1	7425150	7425157	0.817297	2.26603	Decreased			Chr1	1087106	1087113	0.675302	0.543796	Unchanged
Chr2	7310969	7310976	0.804294	1.59686	Decreased			Chr3	14754131	14754138	0.662795	0.603448	Unchanged
Chr3	8965359	8965366	0.802613	1.03726	Decreased			Chr5	9456210	9456217	0.647197	0.37144	Unchanged
Chr4	5266532	5266539	0.802154	0.951043	Decreased			Chr1	4451476	4451483	0.632254	0.791212	Unchanged
Chr4	13414084	13414091	0.786587	1.10167	Decreased			Chr1	2929698	2929705	0.566503	0.748984	Unchanged
Chr4	431038	431045	0.785068	0.980481	Decreased			Chr1	651318	651325	0.406807	0.356451	Unchanged
Chr1	23182734	23182741	0.775378	1.03593	Decreased			Chr3	10579245	10579252	0.942117	1.24929	Decreased
Chr2	2724896	2724903	0.766424	1.15045	Decreased			Chr1	8157948	8157955	0.94023	1.61661	Decreased
Chr3	20325956	20325963	0.759736	1.63334	Decreased			Chr1	17993677	17993684	0.936161	2.22813	Decreased
Chr1	25369721	25369728	0.736317	1.36036	Decreased			Chr1	24164605	24164612	0.929487	1.08304	Decreased
Chr1	21516563	21516570	0.725626	1.40844	Decreased			Chr1	29084597	29084604	0.928884	1.06576	Decreased
Chr4	12142892	12142899	0.717492	1.30372	Decreased			Chr1	7425150	7425157	0.922908	1.14715	Decreased
Chr3	2474737	2474744	0.714356	0.951907	Decreased			Chr3	18646392	18646399	0.919562	0.98564	Decreased
Chr4	15929763	15929770	0.703243	1.19687	Decreased			Chr2	1994255	1994262	0.909676	1.21752	Decreased
Chr4	8951251	8951258	0.701215	1.01975	Decreased			Chr1	3551114	3551121	0.898497	1.51495	Decreased
Chr3	10057968	10057975	0.697147	0.986249	Decreased			Chr4	9595875	9595882	0.892324	1.28061	Decreased
Chr3	14754131	14754138	0.673313	1.25078	Decreased			Chr5	7163684	7163691	0.889987	1.3576	Decreased
Chr1	11166895	11166902	0.670459	1.08959	Decreased			Chr1	12044110	12044117	0.881953	1.13429	Decreased
Chr1	26072547	26072554	0.666331	1.30064	Decreased			Chr2	156792	156799	0.877622	0.994192	Decreased
Chr1	5416044	5416051	0.665242	1.04839	Decreased			Chr5	23746388	23746395	0.876838	0.956353	Decreased
Chr3	19341232	19341239	0.661741	1.94382	Decreased			Chr2	8912912	8912919	0.871711	1.17719	Decreased
Chr1	29276010	29276017	0.660009	1.19556	Decreased			Chr4	17038391	17038398	0.858509	1.1136	Decreased
Chr1	11166823	11166830	0.657624	1.03961	Decreased			Chr1	8627564	8627571	0.853038	1.20016	Decreased
Chr4	15929815	15929822	0.641254	1.0792	Decreased			Chr2	8587795	8587802	0.842362	1.08853	Decreased
Chr1	3097808	3097815	0.637302	1.30068	Decreased			Chr2	670449	670456	0.832418	1.4518	Decreased
Chr4	15677023	15677030	0.62534	1.32944	Decreased			Chr3	10249011	10249018	0.826207	1.50352	Decreased
Chr5	22273163	22273170	0.617111	1.00193	Decreased			Chr3	8965359	8965366	0.734908	1.19179	Decreased
Chr1	73550	73557	0.612103	1.07465	Decreased			Chr5	293192	293199	0.724805	1.18836	Decreased
Chr5	7163684	7163691	0.596515	1.59212	Decreased			Chr4	18106260	18106267	0.699436	1.28998	Decreased
Chr4	9773793	9773800	0.557942	1.22737	Decreased			Chr4	16117832	16117839	0.696685	2.28156	Decreased
Chr5	60909	60916	0.55282	1.21006	Decreased			Chr5	20321553	20321560	0.663768	1.01983	Decreased
Chr2	5698288	5698295	0.495867	1.15977	Decreased			Chr2	3457271	3457278	0.637267	1.11895	Decreased
