## Supplementary Table S7 for "Inducible expression of the restriction enzyme uncovered genome-wide distribution and dynamic behavior of histones H4K16ac and H2A.Z at DNA double-strand breaks in *Arabidopsis*"

### Sheet: Table S7
Supplementary Table S7. Total read counts and mapping statistics of H4K16ac and H2A.Z ChIP-seq data
Sample name	Antibody	Replicate	Paired-end reads sequenced	GC (%)	AT (%)	Q20 (%)	Q30 (%)
Sbf I-7_0h	H4K16ac	2	53679816	44.05	55.95	94.63	88.79
Sbf I-7_0h	H4K16ac	3	47711240	43.65	56.35	94.54	88.6
Sbf I-7_4h	H4K16ac	2	34976026	45.74	54.26	94.67	89.01
Sbf I-7_4h	H4K16ac	3	68872590	43.36	56.64	94.59	88.79
Sbf I-7_52h	H4K16ac	2	25325596	46.2	53.8	94.64	89.07
Sbf I-7_52h	H4K16ac	3	46571178	44.32	55.68	94.51	88.77
Sbf I-7_0h	H2A.Z	1	47409308	41.74	58.26	94.9	89.14
Sbf I-7_0h	H2A.Z	2	49744240	41.19	58.81	94.69	88.77
Sbf I-7_4h	H2A.Z	1	52317720	41.11	58.89	94.81	89.02
Sbf I-7_4h	H2A.Z	2	49352984	41.33	58.67	94.88	89.14
Sbf I-7_52h	H2A.Z	1	47882232	41.05	58.95	94.94	89.21
Sbf I-7_52h	H2A.Z	2	52100040	41.08	58.92	94.87	89.07
Sbf I-7_0h	Input	1	38679630	39.12	60.88	95.35	89.96
Sbf I-7_0h	Input	2	53011966	38.77	61.23	95.1	89.48
Sbf I-7_0h	Input	3	44735480	38.85	61.15	95.34	89.99
Sbf I-7_4h	Input	1	53487896	38.92	61.08	95.26	89.81
Sbf I-7_4h	Input	2	49891954	38.9	61.1	95.45	90.15
Sbf I-7_4h	Input	3	58819428	38.84	61.16	95.33	89.94
Sbf I-7_52h	Input	1	46296304	38.96	61.04	95.49	90.23
Sbf I-7_52h	Input	2	42629734	38.86	61.14	95.35	89.98
Sbf I-7_52h	Input	3	51161536	38.97	61.03	95.5	90.29
WT_0h	H4K16ac	1	47732086	42.65	57.35	96.67	92.54
WT_4h	H4K16ac	1	52495062	43.69	56.31	96.54	92.3
WT_0h	H2A.Z	1	85657210	40.8	59.2	96.77	92.69
WT_4h	H2A.Z	1	63693266	41.91	58.09	96.8	92.75
WT_0h	Input	1	38440668	37.59	62.41	96.86	92.95
WT_4h	Input	1	46359528	37.61	62.39	96.85	92.91
* Software : Illumina package bcl2fastq
* Fastq Quality Encoding : Sanger Quality ( ASCII Character Code = Phred Quality Value + 33 )
Genome-wide quantification of DSB using ChIP-seq input data
Sample name	Antibody	Replicate	Paired-end reads sequenced	Pass QC filtered by trimmomatic	Downsampled reads by seqtk	Align uniquely mapped by bowtie2	Align uniquely removed PCR duplicates
Sbf I-7_0h	Input	1	38679630	32107892	32000000	31343148	27270322
Sbf I-7_0h	Input	2	53011966	44085666	32000000	31315770	27991498
Sbf I-7_0h	Input	3	44735480	36908800	32000000	31325080	27659152
Sbf I-7_4h	Input	1	53487896	44468322	32000000	31334810	28021208
Sbf I-7_4h	Input	2	49891954	41579608	32000000	31320110	27754648
Sbf I-7_4h	Input	3	58819428	48674196	32000000	31357222	28265272
Sbf I-7_52h	Input	1	46296304	38335826	32000000	31367044	27842216
Sbf I-7_52h	Input	2	42629734	35132632	32000000	31367932	27597896
Sbf I-7_52h	Input	3	51161536	42139326	32000000	31383120	28015286
WT_0h	Input	1	38440668	36190518	32000000	31391300	26972670
WT_4h	Input	1	46359528	43709752	32000000	31399906	27500480
H4K16ac analysis
Sample name	Antibody	Replicate	Paired-end reads sequenced	Pass QC filtered by trimmomatic	Downsampled reads by seqtk	Align uniquely mapped by bowtie2	Align uniquely removed PCR duplicates
Sbf I-7_0h	H4K16ac	2	53679816	42794862	18000000	15460910	13988490
Sbf I-7_0h	H4K16ac	3	47711240	38206592	18000000	15865278	14269450
Sbf I-7_4h	H4K16ac	2	34976026	26597306	18000000	14510312	12759570
Sbf I-7_4h	H4K16ac	3	68872590	55549860	18000000	16112128	14766904
Sbf I-7_52h	H4K16ac	2	25325596	18801832	18000000	14359380	12308566
Sbf I-7_52h	H4K16ac	3	46571178	35874366	18000000	15213894	13780432
Sbf I-7_0h	Input	2	53011966	44085666	18000000	17615334	16474248
Sbf I-7_0h	Input	3	44735480	36908800	18000000	17620834	16363184
Sbf I-7_4h	Input	2	49891954	41579608	18000000	17617448	16396198
Sbf I-7_4h	Input	3	58819428	48674196	18000000	17637368	16575388
Sbf I-7_52h	Input	2	42629734	35132632	18000000	17644312	16348446
Sbf I-7_52h	Input	3	51161536	42139326	18000000	17653204	16493498
WT_0h	H4K16ac	1	47732086	44376342	18000000	15726180	13636868
WT_4h	H4K16ac	1	52495062	48712364	18000000	15036060	13310310
WT_0h	Input	1	38440668	36190518	18000000	17657848	16140206
WT_4h	Input	1	46359528	43709752	18000000	17662384	16330792
H2A.Z analysis
Sample name	Antibody	Replicate	Paired-end reads sequenced	Pass QC filtered by trimmomatic	Downsampled reads by seqtk	Align uniquely mapped by bowtie2	Align uniquely removed PCR duplicates
Sbf I-7_0h	H2A.Z	1	47409308	42024480	32000000	29971546	26198146
Sbf I-7_0h	H2A.Z	2	49744240	44047524	32000000	30016764	25372552
Sbf I-7_4h	H2A.Z	1	52317720	46297034	32000000	30173268	26398580
Sbf I-7_4h	H2A.Z	2	49352984	43682728	32000000	30100926	26162220
Sbf I-7_52h	H2A.Z	1	47882232	42727768	32000000	30263252	25812938
Sbf I-7_52h	H2A.Z	2	52100040	46373808	32000000	30229698	26123934
Sbf I-7_0h	Input	1	38679630	32107892	32000000	31343148	27270322
Sbf I-7_0h	Input	2	53011966	44085666	32000000	31315770	27991498
Sbf I-7_4h	Input	1	53487896	44468322	32000000	31334810	28021208
Sbf I-7_4h	Input	2	49891954	41579608	32000000	31320110	27754648
Sbf I-7_52h	Input	1	46296304	38335826	32000000	31367044	27842216
Sbf I-7_52h	Input	2	42629734	35132632	32000000	31367932	27597896
WT_0h	H2A.Z	1	85657210	80253558	32000000	30523768	26173480
WT_4h	H2A.Z	1	63693266	58957724	32000000	29666492	25403414
WT_0h	Input	1	38440668	36190518	32000000	31391300	26972670
WT_4h	Input	1	46359528	43709752	32000000	31399906	27500480
