## Supplementary Table S8 for "Inducible expression of the restriction enzyme uncovered genome-wide distribution and dynamic behavior of histones H4K16ac and H2A.Z at DNA double-strand breaks in *Arabidopsis*"

### Sheet: Table S8
Supplementary Table S8. PCR primers used in study
Sbf I gene expression analysis
Name	Sequence (5’ → 3’)	Description
SbfI_qPCR_F	CGAGTTCGTGGCGATGTTTAAATTGT	RT-qPCR primer set for Sbf I gene
SbfI_qPCR_R	CGGAAGTCGAGAAGATTTCCGTAAGAA
EF-1a_F	GCTGTTGGTGTTATTAAGAGCGTGG	RT-qPCR primer set for EF-1α gene (AT5G60390)
EF-1a_R	GGCTCAAACGCCATCAAAGTTTTAA
UBQ10_F	GGCCTTGTATAATCCCTGATGAATAAG	RT-qPCR primer set for UBQ10 gene (AT4G05320)
UBQ10_R	AAAGAGATAACAGGAACGGAAACATAGT
DSB detection at Sbf I RS
Name	Sequence (5’ → 3’)	Description
Chr1_27214913_F	CATTCGTTTGACTAAACGCCTCTTCG	For detection of DSB at chromosome 1_27214913-27214920
Chr1_27214913_R	CCGACCCATATCAGACGGACTTATAG
Chr1_29084597_F	AATTGAATCAGATTTCCACACGAGTGC	For detection of DSB at chromosome 1_29084597-29084604
Chr1_29084597_R	CGTTTTGTACATACAGTCTCTTTCAGCA
Chr3_9409046_F	TGTCACTAAAACAGTCTGACCAACAAGA	For detection of DSB at chromosome 3_9409046-9409053
Chr3_9409046_R	AGTACTACGAGATCTCAAAGTAATGGGA
Chr3_11269318_F	CCAGATGTAAAATGTAATGAACAGTGGCT	For detection of DSB at chromosome 3_11269318-11269325
Chr3_11269318_R	AAGTAGATTTCCGATTTTGCCCCTGA
Chr5_5424581_F	AAGCATAGCAAAGTCAAGCACACAC	For detection of DSB at chromosome 5_5424581-5424588
Chr5_5424581_R	CTGCAAGTGAAGACATATCTTAGGAATCTC
Chr5_7163684_F	TCAGAGATGCGGGTCTACATTATTTGG	For detection of DSB at chromosome 5_7163684-7163691
Chr5_7163684_R	GTGATTACGCTTCTGACCGGTAACT
Chr5_23344149_F	TCGGTCCTTTTATTTGAGTTGGGCTA	For detection of DSB at chromosome 5_23344149-23344156
Chr5_23344149_R	TATTGTTGCTTCGTTGATGGTTCATGG
H2A.Z ChIP qPCR validation (Deal et al., 2007)
Name	Sequence (5’ → 3’)	Description
FLC_NC_F	TGTAGAGTGGAGGTTCTTTCTG	ChIP-qPCR primer set for negative control site for H2A.Z enrichment
FLC_NC_R	TTTTGGGGGTAAACGAGAGT
FLC_PC_F	CGACAAGTCACCTTCTCCAA	ChIP-qPCR primer set for positive control site for H2A.Z enrichment
FLC_PC_R	CAGAAGATAAAAGGGGGAACA
H4K16ac ChIP qPCR validation
Name	Sequence (5’ → 3’)	Description
AT5G10340_NC_F	TTATTAAAGCAGTAAGTGCTTAACCT	ChIP-qPCR primer set for negative control site for H4K16ac enrichment
AT5G10340_NC_R	TGAGAAACAAAACATCTCAAATCTATTAC
AT5G10340_PC_F	TCGTTGGAAAGCATGGATCCG	ChIP-qPCR primer set for positive control site for H4K16ac enrichment
AT5G10340_PC_R	GTATAGTCGTCTTGCGCACGAAA
